# HAPLODIPLOIDY ACCELERATES MITOGENOME EVOLUTION IN INSECTS

**DOI:** 10.1101/2024.12.02.626394

**Authors:** Avas Pakrashi, Paul DN Hebert

## Abstract

Rates of mitogenome evolution differ among animal lineages, variation which has been linked to life history, ecological traits, and potentially to breeding system. Insects are a good model for examining the latter impacts as, although most are diplodiploids (DD), some lineages reproduce by haplodiploidy (HD) or thelytoky. In this study, we ask if breeding system influences patterns of evolution in the mitogenome using the 658 bp barcode region of the cytochrome *c* oxidase I (COI) gene as a sentinel. Specifically, we ask if the incidence of amino acid substitutions and indels is linked to breeding system. We investigated this matter by examining COI sequences from specimens assigned to 1332 BINs, a species proxy. Belonging to 513 families and 26 orders, these BINs included representatives of roughly half of all insect families. Most are DD, but ten lineages, varying in rank from tribe to order, are HD. Our analysis reveals that HD lineages show higher rates of amino acid substitution than DD. In addition, indels are frequent in HD lineages but are absent in DD taxa with one exception. Among DD, the Strepsiptera is an outlier; its COI shows very rapid amino acid evolution and frequent indels. The accelerated rates of mitogenome evolution in HD lineages suggest that this breeding system facilitates coevolution between the nuclear and mitochondrial genomes.
