## Supplementary material for "HAPLODIPLOIDY ACCELERATES MITOGENOME EVOLUTION IN INSECTS": Table S2

### Sheet: Sheet1
	Diplura	Protura
Acanaloniidae_Hemiptera	58	68
Acanthosomatidae_Hemiptera	41	59
Achilidae_Hemiptera	48	65				Regression Statistics between Diplura and Protura
Achilixiidae_Hemiptera	59	67				Multiple R	0.907087
Aclerdidae_Hemiptera	117	114				R Square	0.822807
Acrididae_Orthoptera	40	64				Adjusted R Square	0.82246
Adelgidae_Hemiptera	66	68				Standard Error	6.8745
Adelidae_Lepidoptera	39	60				Observations	513
Aderidae_Coleoptera	35	61
Aeolothripidae_Thysanoptera	63	77				ANOVA
Aeshnidae_Odonata	35	64					df	SS	MS	F	Significance F
Aetalionidae_Hemiptera	53	59				Regression	1	112138	112138	2372.86	0
Agaonidae_Hymenoptera_translated	63	74				Residual	511	24149.3	47.2588
Agromyzidae_Diptera	34	59				Total	512	136288
Agyrtidae_Coleoptera	33	58
Aleyrodidae_Hemiptera	63	67					Coefficients	Standard Error	t Stat	P-value	Lower 95%	Upper 95%	Lower 95%	Upper 95%
Alydidae_Hemiptera	41	58				Intercept	-55.1002	2.0574	-26.7815	0	-59.1423	-51.0582	-59.1423	-51.0582
Ameletidae_Ephemeroptera	28	61				X Variable 1	1.55964	0.0320175	48.712	0	1.49674	1.62254	1.49674	1.62254
Amphipsocidae_Psocodea	40	61
Anamorphidae_Coleoptera	53	65
Andrenidae_Hymenoptera	68	80
Anisembiidae_Embioptera	54	66
Anisolabididae_Dermaptera	30	63
Anisopodidae_Diptera	31	61
Anostostomatidae_Orthoptera	33	63
Anthicidae_Coleoptera	36	59
Anthocoridae_Hemiptera	38	57
Anthomyiidae_Diptera	32	59
Apataniidae_Trichoptera	43	61
Aphalaridae_Hemiptera	60	64
Aphelinidae_Hymenoptera	57	64
Aphididae_Hemiptera	64	67
Aphrophoridae_Hemiptera	39	55
Apidae_Hymenoptera_translated	68	77
Apioceridae_Diptera	33	61
Apsilocephalidae_Diptera	32	58
Aradidae_Hemiptera_consensus	37	59
Archipsocidae_Psocodea	41	64
Argidae_Hymenoptera	55	67
Argyresthiidae_Lepidoptera	34	58
Artematopodidae_Coleoptera	38	65
Asilidae_Diptera	31	61
Asteiidae_Diptera	35	60
Attelabidae_Coleoptera	34	54
Aulacigastridae_Diptera	37	58
Autostichidae_Lepidoptera	38	60
Azotidae_Hymenoptera_translated	60	73
Baetidae_Ephemeroptera	32	60
Batrachedridae_Lepidoptera	40	60
Bedelliidae_Lepidoptera	40	57
Belostomatidae_Hemiptera	33	55
Berytidae_Hemiptera	42	62
Bethylidae_Hymenoptera_translated	67	73
Bibionidae_Diptera	37	59
Biphyllidae_Coleoptera	31	59
Bittacidae_Mecoptera	30	58
Blaberidae_Blattodea	37	59
Blastobasidae_Lepidoptera	36	57
Blattellidae_Blattodea	36	59
Blattidae_Blattodaea	35	58
Bombyliidae_Diptera	34	60
Boreidae_Mecoptera	36	59
Bostrichidae_Coleoptera	35	60
Brachycentridae_Trichoptera	44	61
Braconidae_Hymenoptera	62	70
Brentidae_Coleoptera	40	60
Bucculatricidae_Lepidoptera	38	60
Buprestidae_Coleoptera	31	60
Byrrhidae_Coleoptera	36	54
Byturidae_Coleoptera	31	58
Caeciliusidae_Psocodea	40	64
Caenidae_Ephemeroptera	32	61
Calamoceratidae_Trichoptera	40	57
Caliscelidae_Hemiptera	58	66
Calliphoridae_Diptera	30	59
Calophyidae_Hemiptera	60	63
Calopterygidae_Odonata	38	70
Canacidae_Diptera	34	58
Canopidae_Hemiptera	40	58
Cantharidae_Coleoptera	44	55
Capniidae_Plecoptera	30	60
Carabidae_Coleoptera	28	58
Cecidomyiidae_Diptera	54	62
Cephidae_Hymenoptera_Consensus	45	65
Cerambycidae_Coleoptera	35	62
Ceraphronidae_Hymenoptera	69	90
Ceratocombidae_Hemiptera	43	60
Ceratophyllidae_Siphonaptera	29	56
Ceratopogonidae_Diptera	36	64
Cercopidae_Hemiptera	44	59
Chalcididae_Hymenoptera	61	71
Chamaemyiidae_Diptera	32	55
Chaoboridae_Diptera	34	65
Chironomidae_Diptera	32	61
Chlorocyphidae_Odonata	38	67
Chloroperlidae_Plecoptera	28	59
Chloropidae_Diptera	32	59
Choreutidae_Lepidoptera	32	56
Chrysididae_Hymenoptera	61	74
Chrysomelidae_Coleoptera	41	65
Chrysopidae_Neuroptera	30	56
Chyphotidae_Hymenoptera	65	67
Chyromyidae_Diptera	33	60
Cicadellidae_Hemiptera	39	58
Cicadidae_Hemiptera	37	58
Ciidae_Coleoptera	38	55
Cimberididae_Coleoptera	33	57
Cimbicidae_Hymenoptera	49	63
Cimicidae_Hemiptera	49	67
Cixiidae_Hemiptera	50	66
Clastopteridae_Hemiptera	42	60
Cleonymidae_Hymenoptera	66	69
Cleridae_Coleoptera	35	59
Clusiidae_Diptera	37	61
Coccidae_Hemiptera	118	111
Coccinellidae_Coleoptera	44	58
Coenagrionidae_Odonata	36	68
Coleophoridae_Lepidoptera	37	56
Colletidae_Hymenoptera	64	67
Colobathristidae_Hemiptera	41	59
Coniopterygidae_Neuroptera	32	58
Conoesucidae_Trichoptera	40	60
Conopidae_Diptera	33	58
Cordulegastridae_Odonata	31	67
Corduliidae_Odonata	36	69
Coreidae_Hemiptera	37	56
Coretherellidae_Diptera	33	61
Corioxenidae_Strepsiptera	93	97
Corixidae_Hemiptera	31	58
Corydalidae_Megaloptera	26	60
Corylophidae_Coleoptera	33	56
Cosmopterigidae_Lepidoptera	37	57
Crambidae_Lepidoptera	36	59
Cryptocercidae_Blattodea	36	60
Cryptophagidae_Coleoptera	36	58
Ctenophthalmidae_Siphonaptera	32	56
Culicidae_Diptera	37	62
Curculionidae_Coleoptera	40	62
Cybocephalidae_Coleoptera	46	51
Cydnidae_Hemiptera	38	61
Cymidae_Hemiptera	42	59
Cynipidae_Hymenoptera	59	75
Dasydemellidae_Psocodea	41	66
Delphacidae_Hemiptera	48	61
Depressariidae_Lepidoptera	36	58
Derbidae_Hemiptera	62	72
Dermestidae_Coleoptera_Consensus	42	61
Derodontidae_Coleoptera	31	54
Diadocidiidae_Diptera	38	59
Diapheromeridae_Phasmatodea	53	64
Diapriidae_Hymenoptera	63	68
Diaspididae_Hemiptera	117	110
Diastatidae_Diptera	31	61
Dictyopharidae_Hemiptera	52	60
Diopsidae_Diptera	32	59
Diprionidae_Hymenoptera	59	71
Discolomatidae_Coleoptera	44	63
Ditomyiidae_Diptera	43	64
Dixidae_Diptera	31	63
Dolichopodidae_Diptera	37	61
Drepanidae_Lepidoptera	38	56
Drosophilidae_Diptera	33	60
Dryadaulidae_Lepidoptera	49	61
Dryinidae_Hymenoptera	63	69
Dryomyzidae_Diptera	33	60
Dytiscidae_Coleoptera	34	57
Ecnomidae_Trichoptera	62	71
Ectobiidae_Blattodea	37	59
Ectopsocidae_Psocodea	34	63
Elachistidae_Lepidoptera	38	59
Elateridae_Coleoptera	37	57
Elenchidae_Strepsiptera	93	93
Elipsocidae_Psocodea	42	64
Elmidae_Coleoptera	38	60
Embiidae_Embioptera	55	66
Empididae_Diptera	36	61
Encyrtidae_Hymenoptera	56	70
Endomychidae_Coleoptera	42	59
Ephemerellidae_Ephemeroptera	30	59
Ephemeridae_Ephemeroptera	32	60
Ephydridae_Diptera	31	62
Epipsocidae_Psocodea	40	62
Erebidae_Lepidoptera	37	59
Eremiaphilidae_Mantodea	41	62
Eriococcidae_Hemiptera	109	101
Eriocraniidae_Lepidoptera	34	56
Erotylidae_Coleoptera	41	60
Eucharitidae_Hymenoptera	65	71
Eucnemidae_Coleoptera	36	62
Eulophidae_Hymenoptera	63	78
Eupelmidae_Hymenoptera	68	70
Eurytomidae_Hymenoptera	56	67
Evaniidae_Hymenoptera	73	82
Fanniidae_Diptera	32	57
Figitidae_Hymenoptera	59	74
Flatidae_Hemiptera	54	65
Forficulidae_Dermaptera	30	61
Formicidae_Hymenoptera	65	75
Fulgoridae_Hemiptera	50	66
Galacticidae_Lepidoptera	41	58
Gelastocoridae_Hemiptera	38	57
Gelechiidae_Lepidoptera	37	60
Geocoridae_Hemiptera	41	59
Geometridae_Lepidoptera	38	60
Geotrupidae_Coleoptera	32	57
Gerridae_Hemiptera	42	59
Glossosomatidae_Trichoptera	36	60
Glyphipterigidae_Lepidoptera	39	55
Goeridae_Trichoptera	47	63
Gomphidae_Odonata	33	68
Gracillariidae_Lepidoptera	47	63
Gripopterygidae_Plecoptera	25	61
Gryllidae_Orthoptera	39	62
Gyrinidae_Coleoptera	30	55
Haematomyzidae_Psocodea	62	74
Halictidae_Hymenoptera	66	75
Halictophagidae_Strepsiptera	89	90
Haliplidae_Coleoptera	33	55
Heleomyzidae_Diptera	31	59
Helicopsychidae_Trichoptera	47	63
Heliozelidae_Lepidoptera	41	65
Helophoridae_Coleoptera	31	56
Heloridae_Hymenoptera	76	79
Hemerobiidae_Neuroptera	30	54
Hepialidae_Lepidoptera	34	57
Heptageniidae_Ephemeroptera	27	57
Hesperiidae_Lepidoptera	39	55
Heteroceridae_Coleoptera	35	56
Heteropterygidae_Phasmatodea	55	65
Heterothripidae_Thysanoptera	67	69
Histeridae_Coleoptera	33	56
Hybosoridae_Coleoptera	32	58
Hybotidae_Diptera	30	60
Hydraenidae_Coleoptera	32	58
Hydrobiosidae_Trichoptera	42	58
Hydrophilidae_Coleoptera	33	58
Hydropsychidae_Trichoptera	56	68
Hydroptilidae_Trichoptera	49	61
Hymenopodidae_Mantodea	43	61
Ichneumonidae_Hymenoptera	59	70
Immidae_Lepidoptera	38	57
Incurvariidae_Lepidoptera	40	60
Inocellidae_Raphidioptera	27	59
Isonychiidae_Ephemeroptera	27	59
Issidae_Hemiptera	61	68
Iteaphilidae_Diptera	31	59
kalotermitidae_Blattodea	33	60
Kateretidae_Coleoptera	30	60
Keroplatidae_Diptera	33	58
Kerriidae_Hemiptera	109	104
Kinnaridae_Hemiptera	65	73
Labiduridae_Dermaptera	30	62
Lachesillidae_Psocodea	40	63
Laemophloeidae_Coleoptera	39	59
Lampyridae_Coleoptera	42	54
Largidae_Hemiptera	42	58
Lasiocampidae_Lepidoptera	36	58
Latridiidae_Coleoptera	38	58
Lauxaniidae_Diptera	32	60
Lecithoceridae_Lepidoptera	38	55
Leiodidae_Coleoptera	31	53
Lepidopsocidae_Psocodea	46	67
Lepidostomatidae_Trichoptera	46	63
Lepismatidae_Zygentoma	29	59
Leptoceridae_Trichoptera	46	65
Leptohyphidae_Ephemeroptera	33	64
Leptophlebiidae_Ephemeroptera	31	62
Leptopsyllidae_Siphonaptera	30	56
Lestidae_Odonata	34	67
Leuctridae_Plecoptera	29	61
Libellulidae_Odonata	35	68
Limacodidae_Lepidoptera	40	60
Limnephilidae_Trichoptera	46	64
Limnichidae_Coleoptera	31	58
Limoniidae_Diptera	34	64
Liposcelididae_Psocodea	85	88
Liviidae_Hemiptera	60	68
Lonchaeidae_Diptera	32	59
Lonchodidae_Phasmatodea	54	60
Lonchopteridae_Diptera	34	59
Lophopidae_Hemiptera	61	75
Lucanidae_Coleoptera	34	56
Lycaenidae_Lepidoptera	41	55
Lychnocolacidae_Strepsiptera	92	88
Lycidae_Coleoptera	39	58
Lygaeidae_Hemiptera	46	60
Lymexylidae_Coleoptera	36	57
Lyonetiidae_Lepidoptera	35	57
Lypusidae_Lepidoptera	38	57
Machilidae_Archeognatha	36	66
Mantidae_Mantodea	41	62
Mantispidae_Neuroptera	32	59
Margarodidae_Hemiptera	109	102
Meenoplidae_Hemiptera	58	67
Megachilidae_Hymenoptera	67	78
Megastigmidae_Hymenoptera	51	71
Meinertellidae_Archeognatha	29	64
Melandryidae_Coleoptera	39	59
Meloidae_Coleoptera	36	58
Melyridae_Coleoptera	35	55
Membracidae_Hemiptera	59	65
Mengenillidae_Strepsiptera	88	95
Mesembrinellidae_Diptera	36	63
Micromalthidae_Coleoptera	37	59
Micropezidae_Diptera	33	60
Microphysidae_Hemiptera	48	66
Milichiidae_Diptera	32	62
Mimallonidae_Lepidoptera	39	61
Miridae_Hemiptera	48	60
Mogoplistidae_Orthoptera	40	61
Momphidae_Lepidoptera	36	56
Monophlebidae_Hemiptera	112	102
Monotomidae_Coleoptera	37	60
Mordellidae_Coleoptera	38	63
Muscidae_Diptera	31	58
Mutillidae_Hymenoptera	76	86
Mycetophagidae_Coleoptera	35	54
Mycetophilidae_Diptera	34	58
Mycteridae_Coleoptera	32	58
Mydidae_Diptera	34	59
Mymaridae_Hymenoptera	68	75
Mymarommatidae_Hymenoptera	75	72
Myopsocidae_Psocodea	35	64
Myrmeleonitidae_Neuroptera	30	60
Myrmosidae_Hymenoptera	76	76
Nabidae_Hemiptera	40	53
Naucoridae_Hemiptera	36	55
Nemouridae_Plecoptera	30	59
Nepticulidae_Lepidoptera	36	57
Nicoletiidae_Zygentoma	39	68
Nitidulidae_Coleoptera	33	59
Noctuidae_Lepidoptera	38	60
Nogodinidae_Hemiptera	59	69
Nolidae_Lepidoptera	38	56
Noteridae_Coleoptera	39	57
Notodontidae_Lepidoptera	38	59
Notonectidae_Hemiptera	31	56
Nymphalidae_Lepidoptera	40	60
Odontoceridae_Trichoptera	41	63
Oecanthidae_Orthoptera	38	60
Oecophoridae_Lepidoptera	37	58
Oedemeridae_Coleoptera	31	58
Oligotomidae_Embioptera	56	71
Opetiidae_Diptera	39	63
Opomyzidae_Diptera	32	61
Opostegidae_Lepidoptera	35	58
Ortheziidae_Hemiptera	120	112
Orussidae_Hymenoptera	59	69
Oxycarenidae_Hemiptera	37	58
Pachygronthidae_Hemiptera	38	55
Palingeniidae_Ephemeroptera	30	61
Pallopteridae_Diptera	31	61
Pamphiliidae_Hymenoptera	45	65
Panorpodidae_Mecoptera	28	57
Papilionidae_Lepidoptera	41	61
Passalidae_Coleoptera	39	59
Pediculidae_Psocodea	69	81
Pentatomidae_Hemiptera	37	62
Pergidae_Hymenoptera	58	67
Perilampidae_Hymenoptera	59	66
Peripsocidae_Psocodea	39	68
Periscelididae_Diptera	33	57
Perlidae_Plecoptera	29	60
Perlodidae_Plecoptera	28	59
Phalacridae_Coleoptera	31	62
Phasmatidae_Phasmatodea	52	60
Phengodidae_Coleoptera	57	63
Philopotamidae_Trichoptera	55	68
Philopteridae_Psocodea	69	74
Philotarsidae_Psocodea	38	67
Phlaeothripidae_Thysanoptera	71	85
Phoridae_Diptera	38	59
Phryganeidae_Trichoptera	46	63
Phyllidae_Phasmatodea	53	62
Phylloxeridae_Hemiptera	64	67
Pieridae_Lepidoptera	38	56
Piophilidae_Diptera	33	58
Pipunculidae_Diptera	41	66
Pirenidae_Hymenoptera	59	66
Plataspidae_Hemiptera	42	63
Platycnemididae_Odonata	38	67
Platygastridae_Hymenoptera	57	71
Platystictidae_Odonata	35	67
Platystomatidae_Diptera	34	61
Pleidae_Hemiptera	32	56
Plutellidae_Lepidoptera	34	57
Polleniidae_Diptera	31	60
Polycentropodidae_Trichoptera	61	71
Polyplacidae_Psocodea	80	85
Proctotrupidae_Hymenoptera	76	82
Psephenidae_Coleoptera	31	56
Pseudocaeciliidae_Psocodea	41	63
Pseudococcidae_Hemiptera	114	113
Pseudophasmatidae_Phasmatodea	58	64
Pseudophyllodromiidae_Blattodea	37	57
Pseudopomyzidae_Diptera	32	61
Psilidae_Diptera	33	58
Psocidae_psocodea	43	68
Psychidae_Lepidoptera	42	57
Psychodidae_Diptera	33	57
Psychomyiidae_Trichoptera	57	70
Psyllidae_Hemiptera	59	67
Pterolonchidae_Lepidoptera	35	56
Pteromalidae_Hymenoptera	62	66
Pteronarcyidae_Plecoptera	28	60
Pterophoridae_Lepidoptera	40	58
Ptiliidae_Coleoptera	37	57
Ptilodactylidae_Coleoptera	30	56
Ptinidae_Coleoptera	31	56
Pulicidae_Siphonaptera	35	53
Putoidae_Hemiptera	117	114
Pyralidae_Lepidoptera	40	59
Pyrgomorphidae_Orthoptera.traslated	43	59
Pyrgotidae_Diptera	39	59
Pyrochroidae_Coleoptera	41	59
Pyrrhocoridae_Hemiptera	38	57
Raphidiidae_Raphidioptera	30	58
Reduviidae_Hemiptera	44	62
Rhagionidae_Diptera	34	62
Rhaphidophoridae_Orthoptera	33	60
Rhinotermitidae_Blattodea	35	61
Rhopalidae_Hemiptera	34	57
Rhyacophilidae_Trichoptera	36	60
Rhyparochromidae_Hemiptera	42	60
Ricaniidae_Hemiptera	58	66
Richardiidae_Diptera	32	61
Ricinidae_Psocodea	67	75
Riodinidae_Lepidoptera	40	58
Ripiphoridae_Coleoptera	32	57
Ripipterygidae_Orthoptera	43	66
Romaleidae_Orthoptera	44	66
Saldidae_Hemiptera	36	59
Salpingidae_Coleoptera	35	60
Sapygidae_Hymenoptera	67	76
Sarcophagidae_Diptera	32	59
Scanthophagidae_Diptera	33	55
Scarabaeidae_Coleoptera	33	59
Scatopsidae_Diptera	37	57
Scelionidae_Hymenoptera	61	67
Scenopinidae_Diptera	31	58
Schizopteridae_Hemiptera	52	59
Sciaridae_Diptera	39	56
Sciomyzidae_Diptera	34	60
Scirtidae_Coleoptera	34	58
Scoliidae_Hymenoptera	77	84
Scraptiidae_Coleoptera	33	55
Scutelleridae_Hemiptera	37	60
Scythrididae_Lepidoptera	40	57
Sepsidae_Diptera	33	60
Sericostomatidae_Trichoptera	38	60
Sialidae_Megaloptera	27	59
Sierolomorphidae_Hymenoptera	58	69
Signiphoridae_Hymenoptera_translated	64	70
Silphidae_Coleoptera	39	59
Silvanidae_Coleoptera	43	60
Simuliiidae_Diptera	32	59
Siphlonuridae_Ephemeroptera	28	61
Siricidae_Hymenoptera	82	93
Somatiidae_Diptera	32	60
Sparasionidae_Hymenoptera	54	68
Sphaeroceridae_Diptera	32	59
Sphingidae_Lepidoptera	37	58
Spongiphoridae_Dermaptera	37	66
Staphylinidae_Coleoptera	35	58
Stathmopodidae_Lepidoptera	40	56
Stenopelmatidae_Orthoptera	33	63
Stenopsocidae_Psocodea	39	62
Stephanidae_Hymenoptera	56	72
Stratiomyidae_Diptera	36	64
Stylopidae_Strepsiptera	87	93
Syringogastridae_Diptera	35	57
Syrphidae_Diptera	35	60
Tabanidae_Diptera	33	60
Tachinidae_Diptera	36	61
Taeniopterygidae_Plecoptera	31	62
Tenebriondiae_Coleoptera	31	59
Tenthredinidae_Hymenoptera	43	58
Tephritidae_Diptera	45	68
Termitidae_Blattodea	35	62
Tettigoniidae_Orthoptera	34	63
Therevidae_Diptera	30	60
Thespidae_Mantodea	49	70
Thripidae_Thysanoptera	64	76
Throscidae_Coleoptera_consensus	49	71
Thynnidae_Hymenoptera	62	75
Tineidae_Lepidoptera	40	60
Tingidae_Hemiptera	39	58
Tiphiidae_Hymenoptera	57	70
Tipulidae_Diptera	32	60
Tischeriidae_Lepidoptera	35	64
Tortricidae_Lepidoptera	36	55
Torymidae_Hymenoptera	59	73
Trachypachidae_Coleoptera	28	55
Trichoceridae_Diptera	30	59
Trichogrammatidae_Hymenoptera	60	71
Trigonalidae_Hymenoptera	66	75
Trigonidiidae_Orthoptera	34	62
Triozidae_Hemiptera	58	67
Trogiidae_Psocodea	48	59
Trogossitidae_Coleoptera	35	60
Tropiduchidae_Hemiptera	50	66
Ulidiidae_Diptera	30	61
Veliidae_Hemiptera	44	59
Vespidae_Hymenoptera	64	76
Xenidae_Strepsiptera	82	88
Xiphocentronidae_Trichoptera	57	66
Xiphydriidae_Hymenoptera	53	68
Xyelidae_Hymenoptera	37	63
Yponomeutidae_Lepidoptera	34	58
Ypsolophidae_Lepidoptera	32	57
Zopheridae_Coleoptera	37	58
Zorotypidae_Zoraptera	44	62
Zygaenidae_Lepidoptera	39	57
