## Supplementary material for "HAPLODIPLOIDY ACCELERATES MITOGENOME EVOLUTION IN INSECTS": Table S4

### Sheet: Sheet1
Family	Order	Lineage	No of difference
Machilidae	Archaeognatha	Apterygota	36
Meinertellidae	Archaeognatha	Apterygota	29
Lepismatidae	Zygentoma	Apterygota	26				Anova: Single Factor
Nicoletiidae	Zygentoma	Apterygota	39
		Mean:	32.5				SUMMARY
							Groups	Count	Sum	Average	Variance
							Apterygota	4	131	32.75	40.9167
							Palaeoptera	22	719	32.6818	12.132
Family	Order	Lineage	No of difference				Polyneoptera	48	1874	39.0417	87.7855
Ameletidae	Ephemeroptera	Palaeoptera	28				Polyneoptera	107	5820	54.3925	501.826
Baetidae	Ephemeroptera	Palaeoptera	32				Holometabola	332	14033	42.2681	186.082
Caenidae	Ephemeroptera	Palaeoptera	32
Ephemerellidae	Ephemeroptera	Palaeoptera	30
Ephemeridae	Ephemeroptera	Palaeoptera	32				ANOVA
Heptageniidae	Ephemeroptera	Palaeoptera	27				Source of Variation	SS	df	MS	F	P-value	F crit
Isonychiidae	Ephemeroptera	Palaeoptera	27				Between Groups	17056.9	4	4264.21	18.1593	0	2.38948
Leptohyphidae	Ephemeroptera	Palaeoptera	33				Within Groups	119290	508	234.823
Leptophlebiidae	Ephemeroptera	Palaeoptera	31
Palingeniidae	Ephemeroptera	Palaeoptera	30				Total	136347	512
Siphlonuridae	Ephemeroptera	Palaeoptera	28
Aeshnidae	Odonata	Palaeoptera	35
Calopterygidae	Odonata	Palaeoptera	38
Chlorocyphidae	Odonata	Palaeoptera	38
Coenagrionidae	Odonata	Palaeoptera	36
Cordulegastridae	Odonata	Palaeoptera	31
Corduliidae	Odonata	Palaeoptera	36
Gomphidae	Odonata	Palaeoptera	33
Lestidae	Odonata	Palaeoptera	34
Libellulidae	Odonata	Palaeoptera	35
Platycnemididae	Odonata	Palaeoptera	38
Platystictidae	Odonata	Palaeoptera	35
		Mean:	32.6
Family	Order	Lineage	No of difference
Zoraptypidae	Zoraptera	Polyneoptera	44
Anisolabididae	Dermaptera	Polyneoptera	30
Forficulidae	Dermaptera	Polyneoptera	30
Labiduridae	Dermaptera	Polyneoptera	30
Spongiphoridae	Dermaptera	Polyneoptera	37
Capniidae	Plecoptera	Polyneoptera	30
Chloroperlidae	Plecoptera	Polyneoptera	28
Gripopterygidae	Plecoptera	Polyneoptera	25
Leuctridae	Plecoptera	Polyneoptera	29
Nemouridae	Plecoptera	Polyneoptera	30
Perlidae	Plecoptera	Polyneoptera	29
Perlodidae	Plecoptera	Polyneoptera	28
Pteronarcyidae	Plecoptera	Polyneoptera	28
Taeniopterygidae	Plecoptera	Polyneoptera	31
Acrididae	Orthoptera	Polyneoptera	40
Anostostomatidae	Orthoptera	Polyneoptera	33
Gryllidae	Orthoptera	Polyneoptera	39
Mogoplistidae	Orthoptera	Polyneoptera	40
Oecanthidae	Orthoptera	Polyneoptera	38
Pyrgomorphidae	Orthoptera	Polyneoptera	43
Rhaphidophoridae	Orthoptera	Polyneoptera	33
Ripipterygidae	Orthoptera	Polyneoptera	43
Romaleidae	Orthoptera	Polyneoptera	44
Stenopelmatidae	Orthoptera	Polyneoptera	33
Tettigoniidae	Orthoptera	Polyneoptera	34
Trigonidiidae	Orthoptera	Polyneoptera	34
Eremiaphilidae	Mantodea	Polyneoptera	41
Hymenopodidae	Mantodea	Polyneoptera	43
Mantidae	Mantodea	Polyneoptera	41
Thespidae	Mantodea	Polyneoptera	49
Blaberidae	Blattodea	Polyneoptera	37
Blattellidae	Blattodea	Polyneoptera	36
Blattidae	Blattodea	Polyneoptera	35
Cryptocercidae	Blattodea	Polyneoptera	36
Ectobiidae	Blattodea	Polyneoptera	37
kalotermitidae	Blattodea	Polyneoptera	33
Pseudophyllodromiidae	Blattodea	Polyneoptera	37
Rhinotermitidae	Blattodea	Polyneoptera	35
Termitidae	Blattodea	Polyneoptera	35
Diapheromeridae	Phasmatodae	Polyneoptera	53
Heteropterygidae	Phasmatodae	Polyneoptera	55
Lonchodidae	Phasmatodae	Polyneoptera	54
Phasmatidae	Phasmatodae	Polyneoptera	52
Phyllidae	Phasmatodae	Polyneoptera	53
Pseudophasmatidae	Phasmatodae	Polyneoptera	58
Anisembiidae	Embioptera	Polyneoptera	54
Embiidae	Embioptera	Polyneoptera	55
Oligotomidae	Embioptera	Polyneoptera	56
		Mean:	38.9
Family	Order	Lineage	No of difference
Acanaloniidae	Hemiptera	Paraneoptera	58
Acanthosomatidae	Hemiptera	Paraneoptera	41
Achilidae	Hemiptera	Paraneoptera	48
Achilixiidae	Hemiptera	Paraneoptera	59
Aclerdidae	Hemiptera	Paraneoptera	117
Adelgidae	Hemiptera	Paraneoptera	66
Aetalionidae	Hemiptera	Polyneoptera	53
Aleyrodidae	Hemiptera	Paraneoptera	63
Alydidae	Hemiptera	Paraneoptera	41
Anthocoridae	Hemiptera	Paraneoptera	38
Aphalaridae	Hemiptera	Paraneoptera	60
Aphididae	Hemiptera	Paraneoptera	64
Aphrophoridae	Hemiptera	Paraneoptera	39
Aradidae	Hemiptera	Paraneoptera	37
Belostomatidae	Hemiptera	Paraneoptera	33
Berytidae	Hemiptera	Paraneoptera	42
Caliscelidae	Hemiptera	Paraneoptera	58
Calophyidae	Hemiptera	Paraneoptera	60
Canopidae	Hemiptera	Paraneoptera	40
Ceratocombidae	Hemiptera	Paraneoptera	43
Cercopidae	Hemiptera	Paraneoptera	44
Cicadellidae	Hemiptera	Paraneoptera	39
Cicadidae	Hemiptera	Paraneoptera	37
Cimicidae	Hemiptera	Paraneoptera	49
Cixiidae	Hemiptera	Paraneoptera	50
Clastopteridae	Hemiptera	Paraneoptera	42
Coccidae	Hemiptera	Paraneoptera	118
Colobathristidae	Hemiptera	Paraneoptera	41
Coreidae	Hemiptera	Paraneoptera	37
Corixidae	Hemiptera	Paraneoptera	31
Cydnidae	Hemiptera	Paraneoptera	38
Cymidae	Hemiptera	Paraneoptera	42
Delphacidae	Hemiptera	Paraneoptera	48
Derbidae	Hemiptera	Paraneoptera	62
Diaspididae	Hemiptera	Paraneoptera	117
Dictyopharidae	Hemiptera	Paraneoptera	52
Eriococcidae	Hemiptera	Paraneoptera	109
Flatidae	Hemiptera	Paraneoptera	54
Fulgoridae	Hemiptera	Paraneoptera	50
Gelastocoridae	Hemiptera	Paraneoptera	38
Geocoridae	Hemiptera	Paraneoptera	41
Gerridae	Hemiptera	Paraneoptera	42
Issidae	Hemiptera	Paraneoptera	61
Kerriidae	Hemiptera	Paraneoptera	109
Kinnaridae	Hemiptera	Paraneoptera	65
Largidae	Hemiptera	Paraneoptera	42
Liviidae	Hemiptera	Paraneoptera	60
Lophopidae	Hemiptera	Paraneoptera	61
Lygaeidae	Hemiptera	Paraneoptera	46
Margarodidae	Hemiptera	Paraneoptera	109
Meenoplidae	Hemiptera	Paraneoptera	58
Membracidae	Hemiptera	Paraneoptera	59
Microphysidae	Hemiptera	Paraneoptera	48
Miridae	Hemiptera	Paraneoptera	48
Monophlebidae	Hemiptera	Paraneoptera	112
Nabidae	Hemiptera	Paraneoptera	40
Naucoridae	Hemiptera	Paraneoptera	36
Nogodinidae	Hemiptera	Paraneoptera	59
Notonectidae	Hemiptera	Paraneoptera	31
Ortheziidae	Hemiptera	Paraneoptera	120
Oxycarenidae	Hemiptera	Paraneoptera	37
Pachygronthidae	Hemiptera	Paraneoptera	38
Pentatomidae	Hemiptera	Paraneoptera	37
Phylloxeridae	Hemiptera	Paraneoptera	64
Plataspidae	Hemiptera	Paraneoptera	42
Pleidae	Hemiptera	Paraneoptera	32
Pseudococcidae	Hemiptera	Paraneoptera	114
Psyllidae	Hemiptera	Paraneoptera	59
Putoidae	Hemiptera	Paraneoptera	117
Pyrrhocoridae	Hemiptera	Paraneoptera	38
Reduviidae	Hemiptera	Paraneoptera	44
Rhopalidae	Hemiptera	Paraneoptera	34
Rhyparochromidae	Hemiptera	Paraneoptera	42
Ricaniidae	Hemiptera	Paraneoptera	58
Saldidae	Hemiptera	Paraneoptera	36
Schizopteridae	Hemiptera	Paraneoptera	52
Scutelleridae	Hemiptera	Paraneoptera	37
Tingidae	Hemiptera	Paraneoptera	36
Triozidae	Hemiptera	Paraneoptera	58
Tropiduchidae	Hemiptera	Paraneoptera	50
Veliidae	Hemiptera	Paraneoptera	44
Aeolothripidae	Thysanoptera	Paraneoptera	63
Heterothripidae	Thysanoptera	Paraneoptera	67
Phlaeothripidae	Thysanoptera	Paraneoptera	71
Thripidae	Thysanoptera	Paraneoptera	64
Amphipsocidae	Psocodea	Paraneoptera	40
Archipsocidae	Psocodea	Paraneoptera	41
Caeciliusidae	Psocodea	Paraneoptera	40
Dasydemellidae	Psocodea	Paraneoptera	41
Ectopsocidae	Psocodea	Paraneoptera	34
Elipsocidae	Psocodea	Paraneoptera	42
Epipsocidae	Psocodea	Paraneoptera	40
Haematomyzidae	Psocodea	Paraneoptera	62
Lachesillidae	Psocodea	Paraneoptera	40
Lepidopsocidae	Psocodea	Paraneoptera	46
Liposcelididae	Psocodea	Paraneoptera	87
Myopsocidae	Psocodea	Paraneoptera	35
Pediculidae	Psocodea	Paraneoptera	69
Peripsocidae	Psocodea	Paraneoptera	39
Philopteridae	Psocodea	Paraneoptera	69
Philotarsidae	Psocodea	Paraneoptera	38
Polyplacidae	Psocodea	Paraneoptera	80
Pseudocaeciliidae	Psocodea	Paraneoptera	41
Psocidae	Psocodea	Paraneoptera	43
Ricinidae	Psocodea	Paraneoptera	67
Stenopsocidae	Psocodea	Paraneoptera	39
Trogiidae	Psocodea	Paraneoptera	48
		Mean:	54.3
Family	Order	Lineage	No of difference
Aderidae	Coleoptera	Holometabola	35
Agyrtidae	Coleoptera	Holometabola	33
Anamorphidae	Coleoptera	Holometabola	53
Anthicidae	Coleoptera	Holometabola	36
Artematopodidae	Coleoptera	Holometabola	38
Attelabidae	Coleoptera	Holometabola	34
Biphyllidae	Coleoptera	Holometabola	31
Bostrichidae	Coleoptera	Holometabola	35
Brentidae	Coleoptera	Holometabola	40
Buprestidae	Coleoptera	Holometabola	31
Byrrhidae	Coleoptera	Holometabola	36
Byturidae	Coleoptera	Holometabola	31
Cantharidae	Coleoptera	Holometabola	44
Carabidae	Coleoptera	Holometabola	28
Cerambycidae	Coleoptera	Holometabola	35
Chrysomelidae	Coleoptera	Holometabola	41
Ciidae	Coleoptera	Holometabola	38
Cimberididae	Coleoptera	Holometabola	33
Cleridae	Coleoptera	Holometabola	35
Coccinellidae	Coleoptera	Holometabola	44
Corylophidae	Coleoptera	Holometabola	33
Cryptophagidae	Coleoptera	Holometabola	36
Curculionidae	Coleoptera	Holometabola	40
Cybocephalidae	Coleoptera	Holometabola	46
Dermestidae	Coleoptera	Holometabola	42
Derodontidae	Coleoptera	Holometabola	31
Discolomatidae	Coleoptera	Holometabola	44
Dytiscidae	Coleoptera	Holometabola	34
Elateridae	Coleoptera	Holometabola	37
Elmidae	Coleoptera	Holometabola	38
Endomychidae	Coleoptera	Holometabola	42
Erotylidae	Coleoptera	Holometabola	41
Eucnemidae	Coleoptera	Holometabola	36
Geotrupidae	Coleoptera	Holometabola	32
Gyrinidae	Coleoptera	Holometabola	30
Haliplidae	Coleoptera	Holometabola	33
Helophoridae	Coleoptera	Holometabola	31
Heteroceridae	Coleoptera	Holometabola	35
Histeridae	Coleoptera	Holometabola	33
Hybosoridae	Coleoptera	Holometabola	32
Hydraenidae	Coleoptera	Holometabola	32
Hydrophilidae	Coleoptera	Holometabola	33
Kateretidae	Coleoptera	Holometabola	30
Laemophloeidae	Coleoptera	Holometabola	39
Lampyridae	Coleoptera	Holometabola	42
Latridiidae	Coleoptera	Holometabola	38
Leiodidae	Coleoptera	Holometabola	31
Limnichidae	Coleoptera	Holometabola	31
Lucanidae	Coleoptera	Holometabola	34
Lycidae	Coleoptera	Holometabola	39
Lymexylidae	Coleoptera	Holometabola	36
Melandryidae	Coleoptera	Holometabola	39
Meloidae	Coleoptera	Holometabola	36
Melyridae	Coleoptera	Holometabola	35
Micromalthidae	Coleoptera	Holometabola	37
Monotomidae	Coleoptera	Holometabola	37
Mordellidae	Coleoptera	Holometabola	38
Mycetophagidae	Coleoptera	Holometabola	35
Mycteridae	Coleoptera	Holometabola	32
Nitidulidae	Coleoptera	Holometabola	33
Noteridae	Coleoptera	Holometabola	39
Oedemeridae	Coleoptera	Holometabola	31
Passalidae	Coleoptera	Holometabola	39
Phalacridae	Coleoptera	Holometabola	31
Phengodidae	Coleoptera	Holometabola	57
Psephenidae	Coleoptera	Holometabola	31
Ptiliidae	Coleoptera	Holometabola	37
Ptilodactylidae	Coleoptera	Holometabola	30
Ptinidae	Coleoptera	Holometabola	31
Pyrochroidae	Coleoptera	Holometabola	41
Ripiphoridae	Coleoptera	Holometabola	32
Salpingidae	Coleoptera	Holometabola	35
Scarabaeidae	Coleoptera	Holometabola	33
Scirtidae	Coleoptera	Holometabola	34
Scraptiidae	Coleoptera	Holometabola	33
Silphidae	Coleoptera	Holometabola	39
Silvanidae	Coleoptera	Holometabola	43
Staphylinidae	Coleoptera	Holometabola	35
Tenebriondiae	Coleoptera	Holometabola	31
Throscidae	Coleoptera	Holometabola	49
Trachypachidae	Coleoptera	Holometabola	28
Trogossitidae	Coleoptera	Holometabola	35
Zopheridae	Coleoptera	Holometabola	37
Agromyzidae	Diptera	Holometabola	34
Anisopodidae	Diptera	Holometabola	31
Anthomyiidae	Diptera	Holometabola	32
Apioceridae	Diptera	Holometabola	33
Apsilocephalidae	Diptera	Holometabola	32
Asilidae	Diptera	Holometabola	31
Asteiidae	Diptera	Holometabola	35
Aulacigastridae	Diptera	Holometabola	37
Bibionidae	Diptera	Holometabola	37
Bombyliidae	Diptera	Holometabola	34
Calliphoridae	Diptera	Holometabola	30
Canacidae	Diptera	Holometabola	34
Cecidomyiidae	Diptera	Holometabola	54
Ceratopogonidae	Diptera	Holometabola	36
Chamaemyiidae	Diptera	Holometabola	32
Chaoboridae	Diptera	Holometabola	34
Chironomidae	Diptera	Holometabola	32
Chloropidae	Diptera	Holometabola	32
Chyromyidae	Diptera	Holometabola	33
Clusiidae	Diptera	Holometabola	37
Conopidae	Diptera	Holometabola	33
Coretherellidae	Diptera	Holometabola	33
Culicidae	Diptera	Holometabola	37
Diadocidiidae	Diptera	Holometabola	38
Diastatidae	Diptera	Holometabola	31
Diopsidae	Diptera	Holometabola	32
Ditomyiidae	Diptera	Holometabola	43
Dixidae	Diptera	Holometabola	31
Dolichopodidae	Diptera	Holometabola	37
Drosophilidae	Diptera	Holometabola	33
Dryomyzidae	Diptera	Holometabola	33
Empididae	Diptera	Holometabola	36
Ephydridae	Diptera	Holometabola	31
Fanniidae	Diptera	Holometabola	32
Heleomyzidae	Diptera	Holometabola	31
Hybotidae	Diptera	Holometabola	30
Iteaphilidae	Diptera	Holometabola	31
Keroplatidae	Diptera	Holometabola	33
Lauxaniidae	Diptera	Holometabola	32
Limoniidae	Diptera	Holometabola	34
Lonchaeidae	Diptera	Holometabola	32
Lonchopteridae	Diptera	Holometabola	34
Mesembrinellidae	Diptera	Holometabola	36
Micropezidae	Diptera	Holometabola	33
Milichiidae	Diptera	Holometabola	32
Muscidae	Diptera	Holometabola	31
Mycetophilidae	Diptera	Holometabola	34
Mydidae	Diptera	Holometabola	34
Opetiidae	Diptera	Holometabola	39
Opomyzidae	Diptera	Holometabola	32
Pallopteridae	Diptera	Holometabola	31
Periscelididae	Diptera	Holometabola	33
Phoridae	Diptera	Holometabola	38
Piophilidae	Diptera	Holometabola	33
Pipunculidae	Diptera	Holometabola	41
Platystomatidae	Diptera	Holometabola	34
Polleniidae	Diptera	Holometabola	31
Pseudopomyzidae	Diptera	Holometabola	32
Psilidae	Diptera	Holometabola	33
Psychodidae	Diptera	Holometabola	33
Pyrgotidae	Diptera	Holometabola	39
Rhagionidae	Diptera	Holometabola	34
Richardiidae	Diptera	Holometabola	32
Sarcophagidae	Diptera	Holometabola	32
Scanthophagidae	Diptera	Holometabola	33
Scatopsidae	Diptera	Holometabola	37
Scenopinidae	Diptera	Holometabola	31
Sciaridae	Diptera	Holometabola	39
Sciomyzidae	Diptera	Holometabola	34
Sepsidae	Diptera	Holometabola	33
Simuliiidae	Diptera	Holometabola	32
Somatiidae	Diptera	Holometabola	32
Sphaeroceridae	Diptera	Holometabola	32
Stratiomyidae	Diptera	Holometabola	36
Syringogastridae	Diptera	Holometabola	35
Syrphidae	Diptera	Holometabola	35
Tabanidae	Diptera	Holometabola	33
Tachinidae	Diptera	Holometabola	36
Tephritidae	Diptera	Holometabola	45
Therevidae	Diptera	Holometabola	30
Tipulidae	Diptera	Holometabola	32
Trichoceridae	Diptera	Holometabola	30
Ulidiidae	Diptera	Holometabola	30
Agaonidae	Hymenoptera	Holometabola	63
Andrenidae	Hymenoptera	Holometabola	68
Aphelinidae	Hymenoptera	Holometabola	57
Apidae	Hymenoptera	Holometabola	68
Argidae	Hymenoptera	Holometabola	55
Azotidae	Hymenoptera	Holometabola	60
Bethylidae	Hymenoptera	Holometabola	67
Braconidae	Hymenoptera	Holometabola	62
Cephidae	Hymenoptera	Holometabola	45
Ceraphronidae	Hymenoptera	Holometabola	69
Chalcididae	Hymenoptera	Holometabola	61
Chrysididae	Hymenoptera	Holometabola	61
Chyphotidae	Hymenoptera	Holometabola	65
Cimbicidae	Hymenoptera	Holometabola	49
Cleonymidae	Hymenoptera	Holometabola	66
Colletidae	Hymenoptera	Holometabola	64
Cynipidae	Hymenoptera	Holometabola	59
Diapriidae	Hymenoptera	Holometabola	63
Diprionidae	Hymenoptera	Holometabola	59
Dryinidae	Hymenoptera	Holometabola	63
Encyrtidae	Hymenoptera	Holometabola	56
Eucharitidae	Hymenoptera	Holometabola	65
Eulophidae	Hymenoptera	Holometabola	63
Eupelmidae	Hymenoptera	Holometabola	68
Eurytomidae	Hymenoptera	Holometabola	56
Evaniidae	Hymenoptera	Holometabola	73
Figitidae	Hymenoptera	Holometabola	59
Formicidae	Hymenoptera	Holometabola	65
Halictidae	Hymenoptera	Holometabola	66
Heloridae	Hymenoptera	Holometabola	76
Ichneumonidae	Hymenoptera	Holometabola	59
Megachilidae	Hymenoptera	Holometabola	67
Megastigmidae	Hymenoptera	Holometabola	51
Mutillidae	Hymenoptera	Holometabola	76
Mymaridae	Hymenoptera	Holometabola	68
Mymarommatidae	Hymenoptera	Holometabola	75
Myrmosidae	Hymenoptera	Holometabola	76
Orussidae	Hymenoptera	Holometabola	59
Pamphiliidae	Hymenoptera	Holometabola	45
Pergidae	Hymenoptera	Holometabola	58
Perilampidae	Hymenoptera	Holometabola	59
Pirenidae	Hymenoptera	Holometabola	59
Platygastridae	Hymenoptera	Holometabola	57
Proctotrupidae	Hymenoptera	Holometabola	76
Pteromalidae	Hymenoptera	Holometabola	62
Sapygidae	Hymenoptera	Holometabola	67
Scelionidae	Hymenoptera	Holometabola	61
Scoliidae	Hymenoptera	Holometabola	77
Sierolomorphidae	Hymenoptera	Holometabola	58
Signiphoridae	Hymenoptera	Holometabola	64
Siricidae	Hymenoptera	Holometabola	82
Sparasionidae	Hymenoptera	Holometabola	54
Stephanidae	Hymenoptera	Holometabola	56
Tenthredinidae	Hymenoptera	Holometabola	43
Thynnidae	Hymenoptera	Holometabola	62
Tiphiidae	Hymenoptera	Holometabola	57
Torymidae	Hymenoptera	Holometabola	59
Trichogrammatidae	Hymenoptera	Holometabola	60
Trigonalidae	Hymenoptera	Holometabola	66
Vespidae	Hymenoptera	Holometabola	64
Xiphydriidae	Hymenoptera	Holometabola	53
Xyelidae	Hymenoptera	Holometabola	37
Adelidae	Lepidoptera	Holometabola	39
Argyresthiidae	Lepidoptera	Holometabola	34
Autostichidae	Lepidoptera	Holometabola	38
Batrachedridae	Lepidoptera	Holometabola	40
Bedelliidae	Lepidoptera	Holometabola	40
Blastobasidae	Lepidoptera	Holometabola	36
Bucculatricidae	Lepidoptera	Holometabola	38
Choreutidae	Lepidoptera	Holometabola	32
Coleophoridae	Lepidoptera	Holometabola	37
Cosmopterigidae	Lepidoptera	Holometabola	37
Crambidae	Lepidoptera	Holometabola	36
Depressariidae	Lepidoptera	Holometabola	36
Drepanidae	Lepidoptera	Holometabola	38
Dryadaulidae	Lepidoptera	Holometabola	49
Elachistidae	Lepidoptera	Holometabola	38
Erebidae	Lepidoptera	Holometabola	37
Eriocraniidae	Lepidoptera	Holometabola	34
Galacticidae	Lepidoptera	Holometabola	41
Gelechiidae	Lepidoptera	Holometabola	37
Geometridae	Lepidoptera	Holometabola	38
Glyphipterigidae	Lepidoptera	Holometabola	39
Gracillariidae	Lepidoptera	Holometabola	47
Heliozelidae	Lepidoptera	Holometabola	41
Hepialidae	Lepidoptera	Holometabola	34
Hesperiidae	Lepidoptera	Holometabola	39
Immidae	Lepidoptera	Holometabola	38
Incurvariidae	Lepidoptera	Holometabola	40
Lasiocampidae	Lepidoptera	Holometabola	36
Lecithoceridae	Lepidoptera	Holometabola	38
Limacodidae	Lepidoptera	Holometabola	40
Lycaenidae	Lepidoptera	Holometabola	41
Lyonetiidae	Lepidoptera	Holometabola	35
Lypusidae	Lepidoptera	Holometabola	38
Mimallonidae	Lepidoptera	Holometabola	39
Momphidae	Lepidoptera	Holometabola	36
Nepticulidae	Lepidoptera	Holometabola	36
Noctuidae	Lepidoptera	Holometabola	38
Nolidae	Lepidoptera	Holometabola	38
Notodontidae	Lepidoptera	Holometabola	38
Nymphalidae	Lepidoptera	Holometabola	40
Oecophoridae	Lepidoptera	Holometabola	37
Opostegidae	Lepidoptera	Holometabola	35
Papilionidae	Lepidoptera	Holometabola	41
Pieridae	Lepidoptera	Holometabola	38
Plutellidae	Lepidoptera	Holometabola	34
Psychidae	Lepidoptera	Holometabola	42
Pterolonchidae	Lepidoptera	Holometabola	35
Pterophoridae	Lepidoptera	Holometabola	40
Pyralidae	Lepidoptera	Holometabola	40
Riodinidae	Lepidoptera	Holometabola	40
Scythrididae	Lepidoptera	Holometabola	40
Sphingidae	Lepidoptera	Holometabola	37
Stathmopodidae	Lepidoptera	Holometabola	40
Tineidae	Lepidoptera	Holometabola	40
Tischeriidae	Lepidoptera	Holometabola	35
Tortricidae	Lepidoptera	Holometabola	36
Yponomeutidae	Lepidoptera	Holometabola	34
Ypsolophidae	Lepidoptera	Holometabola	32
Zygaenidae	Lepidoptera	Holometabola	39
Bittacidae	Mecoptera	Holometabola	30
Boreidae	Mecoptera	Holometabola	36
Panorpodidae	Mecoptera	Holometabola	28
Corydalidae	Megaloptera	Holometabola	26
Sialidae	Megaloptera	Holometabola	27
Chrysopidae	Neuroptera	Holometabola	30
Coniopterygidae	Neuroptera	Holometabola	32
Hemerobiidae	Neuroptera	Holometabola	30
Mantispidae	Neuroptera	Holometabola	32
Myrmeleonitidae	Neuroptera	Holometabola	30
Inocellidae	Raphidioptera	Holometabola	27
Raphidiidae	Raphidioptera	Holometabola	30
Ceratophyllidae	Siphonaptera	Holometabola	29
Ctenophthalmidae	Siphonaptera	Holometabola	32
Leptopsyllidae	Siphonaptera	Holometabola	30
Pulicidae	Siphonaptera	Holometabola	35
Corioxenidae	Strepsiptera	Holometabola	93
Elenchidae	Strepsiptera	Holometabola	93
Halictophagidae	Strepsiptera	Holometabola	89
Lychnocolacidae	Strepsiptera	Holometabola	92
Mengenillidae	Strepsiptera	Holometabola	87
Stylopidae	Strepsiptera	Holometabola	86
Xenidae	Strepsiptera	Holometabola	81
Apataniidae	Trichoptera	Holometabola	43
Brachycentridae	Trichoptera	Holometabola	44
Calamoceratidae	Trichoptera	Holometabola	40
Conoesucidae	Trichoptera	Holometabola	40
Ecnomidae	Trichoptera	Holometabola	62
Glossosomatidae	Trichoptera	Holometabola	36
Goeridae	Trichoptera	Holometabola	47
Helicopsychidae	Trichoptera	Holometabola	47
Hydrobiosidae	Trichoptera	Holometabola	42
Hydropsychidae	Trichoptera	Holometabola	56
Hydroptilidae	Trichoptera	Holometabola	49
Lepidostomatidae	Trichoptera	Holometabola	46
Leptoceridae	Trichoptera	Holometabola	46
Limnephilidae	Trichoptera	Holometabola	46
Odontoceridae	Trichoptera	Holometabola	41
Philopotamidae	Trichoptera	Holometabola	55
Phryganeidae	Trichoptera	Holometabola	46
Polycentropodidae	Trichoptera	Holometabola	61
Psychomyiidae	Trichoptera	Holometabola	57
Rhyacophilidae	Trichoptera	Holometabola	36
Sericostomatidae	Trichoptera	Holometabola	38
Xiphocentronidae	Trichoptera	Holometabola	57
		Mean:	42.2
