## Supplementary material for "HAPLODIPLOIDY ACCELERATES MITOGENOME EVOLUTION IN INSECTS": Table S5

### Sheet: Sheet1
	Coleoptera	Diptera	Hemiptera	Hymenoptera	Lepidoptera
	35	34	58	63	39						Anova: Single Factor
	33	31	41	68	34
	53	32	48	57	38						SUMMARY
	36	33	59	68	40						Groups	Count	Sum	Average	Variance
	38	32	117	55	40						Coleoptera	83	2995	36.0843	27.5172
	34	31	66	60	36						Diptera	83	2819	33.9639	13.4255
	31	35	53	67	38						Hemiptera	81	4474	55.2346	585.957
	35	37	63	62	32						Hymenoptera	62	3838	61.9032	72.1872
	40	37	41	45	37						Lepidoptera	59	2241	37.9831	9.05143
	31	34	38	69	37
	36	30	60	61	36
	31	34	64	61	36						ANOVA
	44	54	39	65	38						Source of Variation	SS	df	MS	F	P-value	F crit
	28	36	37	49	49						Between Groups	45709.5	4	11427.4	75.1989	0	2.39654
	35	32	33	66	38						Within Groups	55162.2	363	151.962
	41	34	42	64	37
	38	32	58	59	34						Total	100872	367
	33	32	60	63	41
	35	33	40	59	37
	44	37	43	63	38
	33	33	44	56	39
	36	33	39	65	47
	40	37	37	63	41
	46	38	49	68	34
	42	31	50	56	39
	31	32	42	73	38
	44	43	118	59	40
	34	31	41	65	36
	37	37	37	66	38
	38	33	31	76	40
	42	33	38	59	41
	41	36	42	67	35
	36	31	48	51	38
	32	32	62	76	39
	30	31	117	68	36
	33	30	52	75	36
	31	31	109	76	38
	35	33	54	59	38
	33	32	50	45	38
	32	34	38	58	40
	32	32	41	59	37
	33	34	42	59	35
	30	36	61	57	41
	39	33	109	76	38
	42	32	65	62	34
	38	31	42	67	42
	31	34	60	61	35
	31	34	61	77	40
	34	39	46	58	40
	39	32	109	64	40
	36	31	58	82	40
	39	33	59	54	37
	36	38	48	56	40
	35	33	48	43	40
	37	41	112	62	35
	37	34	40	57	36
	38	31	36	59	34
	35	32	59	60	32
	32	33	31	66	39
	33	33	120	64
	39	39	37	53
	31	34	38	37
	39	32	37
	31	32	64
	57	33	42
	31	37	32
	37	31	114
	30	39	59
	31	34	117
	41	33	38
	32	32	44
	35	32	34
	33	32	42
	34	36	58
	33	35	36
	39	35	52
	43	33	37
	35	36	36
	31	45	58
	49	30	50
	28	32	44
	35	30
	37	30
MEAN:	36.0843	33.9639	55.2346	61.9032	37.9831
