## Supplementary material for "HAPLODIPLOIDY ACCELERATES MITOGENOME EVOLUTION IN INSECTS": Table S6

### Sheet: Sheet1
Family	Number of difference	Superfamily	Infraorder	Suborder
Megastigmidae	51	Chalcidoidea	Proctitrupomorpha	Apocrita					t-Test: Two-Sample Assuming Unequal Variances (Apocrita vs Symphyta)
Sparasionidae	54	Platygastroidea	Proctitrupomorpha	Apocrita
Eurytomidae	56	Chalcidoidea	Proctitrupomorpha	Apocrita						Variable 1	Variable 2
Encyrtidae	56	Chalcidoidea	Proctitrupomorpha	Apocrita					Mean	63.8039	53.1818
Stephanidae	56	Stephanoidea		Apocrita					Variance	39.3608	144.164
Aphelinidae	57	Chalcidoidea	Proctitrupomorpha	Apocrita					Observations	51	11
Platygastridae	57	Platygastroidea	Proctitrupomorpha	Apocrita					Hypothesized Mean Difference	0
Tiphiidae	57	Tiphioidea	Aculeata	Apocrita					df	11
Sierolomorphidae	58	Sierolomorphoidea	Aculeata	Apocrita					t Stat	2.85137
Ichneumonidae	59	Ichneumonoidea		Apocrita					P(T<=t) one-tail	0.007879
Torymidae	59	Chalcidoidea	Proctitrupomorpha	Apocrita					t Critical one-tail	1.79588
Figitidae	59	Cynipoidea	Proctitrupomorpha	Apocrita					P(T<=t) two-tail	0.015758
Cynipidae	59	Cynipoidea	Proctitrupomorpha	Apocrita					t Critical two-tail	2.20099
Pirenidae	59	Chalcidoidea	Proctitrupomorpha	Apocrita
Perilampidae	59	Chalcidoidea	Proctitrupomorpha	Apocrita
Trichogrammatidae	60	Chalcidoidea	Proctitrupomorpha	Apocrita
Azotidae	60	Chalcidoidea	Proctitrupomorpha	Apocrita
Chrysididae	61	Chrysidoidea	Aculeata	Apocrita
Scelionidae	61	Platygastroidea	Proctitrupomorpha	Apocrita
Chalcididae	61	Chalcidoidea	Proctitrupomorpha	Apocrita
Pteromalidae	62	Chalcidoidea	Proctitrupomorpha	Apocrita	Mean: 63.8
Braconidae	62	Ichneumonoidea		Apocrita
Thynnidae	62	Thynnoidea	Aculeata	Apocrita
Agaonidae	63	Chalcidoidea	Proctitrupomorpha	Apocrita
Eulophidae	63	Chalcidoidea	Proctitrupomorpha	Apocrita
Diapriidae	63	Diaprioidea	Proctitrupomorpha	Apocrita
Dryinidae	63	Chrysidoidea	Aculeata	Apocrita
Signiphoridae	64	Chalcidoidea	Proctitrupomorpha	Apocrita
Vespidae	64	Vespoidea	Aculeata	Apocrita
Colletidae	64	Apoidea	Aculeata	Apocrita
Formicidae	65	Formicoidea	Aculeata	Apocrita
Eucharitidae	65	Chalcidoidea	Proctitrupomorpha	Apocrita
Chyphotidae	65	Thynnoidea	Aculeata	Apocrita
Trigonalidae	66	Trigonaloidea		Apocrita
Halictidae	66	Apoidea	Aculeata	Apocrita
Cleonymidae	66	Chalcidoidea	Proctitrupomorpha	Apocrita
Bethylidae	67	Chrysidoidea	Aculeata	Apocrita
Sapygidae	67	Pompiloidea	Aculeata	Apocrita
Megachilidae	67	Apoidea	Aculeata	Apocrita
Andrenidae	68	Apoidea	Aculeata	Apocrita
Eupelmidae	68	Chalcidoidea	Proctitrupomorpha	Apocrita
Mymaridae	68	Mymarommatoidea	Proctitrupomorpha	Apocrita
Apidae	68	Apoidea	Aculeata	Apocrita
Ceraphronidae	69	Ceraphronoidea		Apocrita
Evaniidae	73	Evanioidea		Apocrita
Proctotrupidae	76	Proctotrupoidea	Proctitrupomorpha	Apocrita
Mutillidae	76	Pompiloidea	Aculeata	Apocrita
Mymarommatidae	76	Mymarommatoidea	Proctitrupomorpha	Apocrita
Heloridae	76	Proctotrupoidea	Proctitrupomorpha	Apocrita
Myrmosidae	76	Pompiloidea	Aculeata	Apocrita
Scoliidae	77	Scolioidea	Aculeata	Apocrita
Xyelidae	37	Xyeloidea		Symphyta
Tenthredinidae	43	Tenthredinoidea		Symphyta
Cephidae	45	Cephoidea		Symphyta	Mean: 53.1
Pamphiliidae	45	Pamphilioidea		Symphyta
Cimbicidae	49	Tenthredinoidea		Symphyta
Xiphydriidae	53	Xiphydrioidea		Symphyta
Argidae	55	Tenthredinoidea		Symphyta
Pergidae	58	Tenthredinoidea		Symphyta
Diprionidae	59	Tenthredinoidea		Symphyta
Orussidae	59	Orussoidea		Symphyta
Siricidae	82	Siricoidea		Symphyta
