## Supplementary material for "HAPLODIPLOIDY ACCELERATES MITOGENOME EVOLUTION IN INSECTS": Table S7

### Sheet: Sheet1
Family	No of differences	Suborder	Infraorder	Superfamily
Cicadidae	37	Auchenorrhyncha	Cicadomorpha	Cicadoidea
Cicadellidae	39	Auchenorrhyncha	Cicadomorpha	Membracoidea
Aphrophoridae	39	Auchenorrhyncha	Cicadomorpha	Cercopoidea
Clastopteridae	42	Auchenorrhyncha	Cicadomorpha	Cercopoidea	Mean: 44.7
Cercopidae	44	Auchenorrhyncha	Cicadomorpha	Cercopoidea
Aetalionidae	53	Auchenorrhyncha	Cicadomorpha	Membracoidea
Membracidae	59	Auchenorrhyncha	Cicadomorpha	Membracoidea
Achilidae	48	Auchenorrhyncha	Fulgoromorpha
Delphacidae	48	Auchenorrhyncha	Fulgoromorpha
Fulgoridae	50	Auchenorrhyncha	Fulgoromorpha
Tropiduchidae	50	Auchenorrhyncha	Fulgoromorpha
Cixiidae	50	Auchenorrhyncha	Fulgoromorpha			Mean: 52.6
Dictyopharidae	52	Auchenorrhyncha	Fulgoromorpha
Flatidae	54	Auchenorrhyncha	Fulgoromorpha
Ricaniidae	58	Auchenorrhyncha	Fulgoromorpha
Acanaloniidae	58	Auchenorrhyncha	Fulgoromorpha		Mean: 55.9
Caliscelidae	58	Auchenorrhyncha	Fulgoromorpha
Meenoplidae	58	Auchenorrhyncha	Fulgoromorpha
Nogodinidae	59	Auchenorrhyncha	Fulgoromorpha
Achilixiidae	59	Auchenorrhyncha	Fulgoromorpha
Lophopidae	61	Auchenorrhyncha	Fulgoromorpha
Issidae	61	Auchenorrhyncha	Fulgoromorpha
Derbidae	62	Auchenorrhyncha	Fulgoromorpha
Kinnaridae	65	Auchenorrhyncha	Fulgoromorpha
Corixidae	31	Heteroptera	Nepomorpha	Corixoidea
Notonectidae	31	Heteroptera	Nepomorpha	Notonectoidea
Pleidae	32	Heteroptera	Nepomorpha	Notonectoidea
Belostomatidae	33	Heteroptera	Nepomorpha	Nepoidea
Rhopalidae	34	Heteroptera	Pentatomomorpha	Coreoidea
Naucoridae	36	Heteroptera	Nepomorpha	Naucoroidea
Saldidae	36	Heteroptera	Leptopodomorpha	Saldoidea
Tingidae	36	Heteroptera	Cimicomorpha	Miroidea
Pentatomidae	37	Heteroptera	Pentatomomorpha	Pentatomoidea
Oxycarenidae	37	Heteroptera	Pentatomomorpha	Lygaeoidea
Coreidae	37	Heteroptera	Pentatomomorpha	Coreoidea
Scutelleridae	37	Heteroptera	Pentatomomorpha	Pentatomoidea
Aradidae	37	Heteroptera	Pentatomomorpha	Aradoidea
Cydnidae	38	Heteroptera	Pentatomomorpha	Pentatomoidea
Anthocoridae	38	Heteroptera	Cimicomorpha	Cimicoidea		Mean: 39.8
Gelastocoridae	38	Heteroptera	Nepomorpha	Ochteroidea
Pachygronthidae	38	Heteroptera	Pentatomomorpha	Lygaeoidea
Pyrrhocoridae	38	Heteroptera	Pentatomomorpha	Pyrrhocoroidea
Nabidae	40	Heteroptera	Cimicomorpha	Cimicoidea
Canopidae	40	Heteroptera	Pentatomomorpha	Pentatomoidea
Alydidae	41	Heteroptera	Pentatomomorpha	Coreoidea
Acanthosomatidae	41	Heteroptera	Pentatomomorpha	Pentatomoidea
Colobathristidae	41	Heteroptera	Pentatomomorpha	Lygaeoidea
Geocoridae	41	Heteroptera	Pentatomomorpha	Lygaeoidea
Gerridae	42	Heteroptera	Gerromorpha	Gerroidea
Berytidae	42	Heteroptera	Pentatomomorpha	Lygaeoidea
Rhyparochromidae	42	Heteroptera	Pentatomomorpha	Lygaeoidea
Cymidae	42	Heteroptera	Pentatomomorpha	Lygaeoidea
Largidae	42	Heteroptera	Pentatomomorpha	Pyrrhocoroidea
Plataspidae	42	Heteroptera	Pentatomomorpha	Pentatomoidea
Ceratocombidae	43	Heteroptera	Dipsocoromorpha
Reduviidae	44	Heteroptera	Cimicomorpha
Veliidae	44	Heteroptera	Gerromorpha	Gerroidea
Lygaeidae	46	Heteroptera	Pentatomomorpha	Lygaeoidea
Microphysidae	48	Heteroptera	Cimicomorpha	Miroidea
Miridae	48	Heteroptera	Cimicomorpha	Miroidea
Cimicidae	49	Heteroptera	Cimicomorpha	Cimicoidea
Schizopteridae	52	Heteroptera	Dipsocoromorpha
Triozidae	58	Sternorrhyncha		Psylloidea
Psyllidae	59	Sternorrhyncha		Psylloidea
Aphalaridae	60	Sternorrhyncha		Psylloidea	Mean: 59.4
Calophyidae	60	Sternorrhyncha		Psylloidea
Liviidae	60	Sternorrhyncha		Psylloidea
Aleyrodidae	63	Sternorrhyncha		Aleyrodoidea
Aphididae	64	Sternorrhyncha	Aphidomorpha	Aphidoidea
Phylloxeridae	64	Sternorrhyncha	Aphidomorpha	Phylloxeroidea
Adelgidae	66	Sternorrhyncha	Aphidomorpha	Adelgoidea
Eriococcidae	109	Sternorrhyncha	Coccomorpha	Coccoidea
Kerriidae	109	Sternorrhyncha	Coccomorpha	Coccoidea		Mean: 89.2
Margarodidae	109	Sternorrhyncha	Coccomorpha	Coccoidea
Monophlebidae	112	Sternorrhyncha	Coccomorpha	Coccoidea	Mean: 114.2
Pseudococcidae	114	Sternorrhyncha	Coccomorpha	Coccoidea
Putoidae	117	Sternorrhyncha	Coccomorpha	Coccoidea
Diaspididae	117	Sternorrhyncha	Coccomorpha	Coccoidea
Aclerdidae	117	Sternorrhyncha	Coccomorpha	Coccoidea
Coccidae	118	Sternorrhyncha	Coccomorpha	Coccoidea
Ortheziidae	120	Sternorrhyncha	Coccomorpha	Coccoidea
