## Supplementary material for "HAPLODIPLOIDY ACCELERATES MITOGENOME EVOLUTION IN INSECTS": Table S8

### Sheet: Sheet1
Family	No of differences	Infraorder	Suborder					t-Test: Two-Sample Assuming Unequal Variances (Troctomorpha vs Psocomorpha & Trogiomorpha)
Ectopsocidae	34	Homilopsocidea	Psocomorpha
Myopsocidae	35	Psocetae	Psocomorpha						Variable 1	Variable 2
Philotarsidae	38	Philotarsetae	Psocomorpha					Mean	72.3333	40.4375
Peripsocidae	39	Homilopsocidea	Psocomorpha					Variance	86.2667	11.9958
Stenopsocidae	39	Caeciliusetae	Psocomorpha					Observations	6	16
Lachesillidae	40	Homilopsocidea	Psocomorpha					Hypothesized Mean Difference	0
Amphipsocidae	40	Caeciliusetae	Psocomorpha	Mean: 39.5				df	5
Caeciliusidae	40	Caeciliusetae	Psocomorpha					t Stat	8.20068
Epipsocidae	40	Epipsocetae	Psocomorpha					P(T<=t) one-tail	0.000219385
Archipsocidae	41	Archipsocetae	Psocomorpha					t Critical one-tail	2.01505
Dasydemellidae	41	Caeciliusetae	Psocomorpha					P(T<=t) two-tail	0.000438771
Pseudocaeciliidae	41	Philotarsetae	Psocomorpha					t Critical two-tail	2.57058
Elipsocidae	42	Homilopsocidea	Psocomorpha
Psocidae	43	Psocetae	Psocomorpha
Lepidopsocidae	46	Atropetae	Trogiomorpha
Trogiidae	48	Atropetae	Trogiomorpha	Mean: 47
Haematomyzidae	62	Nanopsocetae (Phthiraptera)	Troctomorpha
Liposcelididae	87	Nanopsocetae	Troctomorpha
Ricinidae	67	Nanopsocetae (Phthiraptera)	Troctomorpha	Mean: 72.3
Philopteridae	69	Nanopsocetae (Phthiraptera)	Troctomorpha
Pediculidae	69	Nanopsocetae (Phthiraptera)	Troctomorpha
Polyplacidae	80	Nanopsocetae (Phthiraptera)	Troctomorpha
