## Supplementary material for "HAPLODIPLOIDY ACCELERATES MITOGENOME EVOLUTION IN INSECTS": Table S9

### Sheet: Sheet1
ID	Difference	BIN	ORDER	FAMILY	SUBFAMILY	TRIBE	GENUS	SPECIES
BBCCA1441-12|Bagoinae translation	46	BOLD:ABW8694	Coleoptera	Curculionidae	Bagoinae
COLFA304-12|Bagous translation	44	BOLD:ABW2569	Coleoptera	Curculionidae	Bagoinae		Bagous	Bagous longitarsis
COLFF363-13|Bagous translation	46	BOLD:ACG1591	Coleoptera	Curculionidae	Bagoinae		Bagous	Bagous glabrirostris		Mean: 45.6
COLFF375-13|Bagous translation	45	BOLD:ACK9962	Coleoptera	Curculionidae	Bagoinae		Bagous	Bagous limosus
ASCMT132-11|Ampeloglypter translation	47	BOLD:AAU6928	Coleoptera	Curculionidae	Bagoinae		Bagous	Bagous limosus
BARSL086-16|Tanysphyrus translation	43	BOLD:AAM9958	Coleoptera	Curculionidae	Brachycerinae	Tanysphyrini	Tanysphyrus	Tanysphyrus lemnae
BBCCA1416-12|Neochetina translation	38	BOLD:ABU9989	Coleoptera	Curculionidae	Brachycerinae	Tanysphyrini	Neochetina	Neochetina eichhorniae		Mean: 39.6
BBCCA1420-12|Neochetina translation	38	BOLD:ABW6759	Coleoptera	Curculionidae	Brachycerinae	Tanysphyrini	Neochetina	Neochetina bruchi
AGMPB143-18|Ceutorhynchus translation	44	BOLD:AAN9807	Coleoptera	Curculionidae	Ceutorhynchinae	Ceutorhynchini	Ceutorhynchus
AGMPC301-18|Rhinoncus translation	44	BOLD:AAQ1024	Coleoptera	Curculionidae	Ceutorhynchinae	Phytobiini	Rhinoncus	Rhinoncus bruchoides
ASCMT268-11|Ceutorhynchus translation	45	BOLD:AAN9823	Coleoptera	Curculionidae	Ceutorhynchinae	Ceutorhynchini	Ceutorhynchus	Ceutorhynchus erysimi		Mean: 45.2
BARSK233-16|Microplontus translation	48	BOLD:ACU4920	Coleoptera	Curculionidae	Ceutorhynchinae	Ceutorhynchini	Microplontus	Microplontus campestris
AGIRI084-17|Metialma translation	45	BOLD:ACQ0875	Coleoptera	Curculionidae	Conoderinae	Coryssomerini	Metialma	Metialma balsaminae
ASALC449-13|Acoptus translation	43	BOLD:AAU6930	Coleoptera	Curculionidae	Conoderinae	Lechriopini	Acoptus	Acoptus suturalis		Mean: 43.6
BCISP561-13|Lechriops translation	43	BOLD:ABU9974	Coleoptera	Curculionidae	Conoderinae	Lechriopini	Lechriops	Lechriops parotica
ASALC519-13|Phloeophagus translation	47	BOLD:ACI5894	Coleoptera	Curculionidae	Cossoninae	Rhyncolini	Phloeophagus	Phloeophagus apionides
BARSL093-16|Phloeophagus translation	45	BOLD:ACW1207	Coleoptera	Curculionidae	Cossoninae	Rhyncolini	Phloeophagus	Phloeophagus canadensis
BBCCM748-12|Cossonus translation	37	BOLD:ACA2315	Coleoptera	Curculionidae	Cossoninae	Cossonini	Cossonus	Cossonus impressifrons		Mean: 43.6
BBCCN411-10|Cossonus translation	43	BOLD:AAP7796	Coleoptera	Curculionidae	Cossoninae	Cossonini	Cossonus	Cossonus piniphilus
BBCCN572-10|Rhyncolus translation	46	BOLD:AAP7853	Coleoptera	Curculionidae	Cossoninae	Rhyncolini	Rhyncolus	Rhyncolus brunneus
BBCCM077-10|Cryptorhynchus translation	42	BOLD:AAD1735	Coleoptera	Curculionidae	Cryptorhynchinae	Cryptorhynchini	Cryptorhynchus	Cryptorhynchus lapathi
BCISP1027-13|Rhinochenus translation	42	BOLD:ACG0000	Coleoptera	Curculionidae	Cryptorhynchinae	Cryptorhynchini	Rhinochenus	Rhinochenus stigna		Mean: 42.2
BCISP1432-13|Cryptorhynchus translation	42	BOLD:ABU9975	Coleoptera	Curculionidae	Cryptorhynchinae	Cryptorhynchini	Cryptorhynchus	Cryptorhynchus sp. cur26SG
BCISP1818-15|Eubulus translation	43	BOLD:ABV0277	Coleoptera	Curculionidae	Cryptorhynchinae	Cryptorhynchini	Eubulus	Eubulus fulvosquamis
ABIVV110-24|Curculioninae translation	43	BOLD:AAG5180	Coleoptera	Curculionidae	Curculioninae
ACCOM019-23|Anthonomus translation	45	BOLD:AET3792	Coleoptera	Curculionidae	Curculioninae	Anthonomini	Anthonomus	Anthonomus cycliferus		Mean: 44.2
AGMPC295-18|Orchestes translation	45	BOLD:AAM7726	Coleoptera	Curculionidae	Curculioninae	Rhamphini	Orchestes	Orchestes steppensis
ASCMT232-11|Curculio translation	44	BOLD:AAY6543	Coleoptera	Curculionidae	Curculioninae	Curculionini	Curculio	Curculio strictus
BBCCA1442-12|Listronotus translation	42	BOLD:ABW8698	Coleoptera	Curculionidae	Cyclominae	Listroderini	Listronotus	Listronotus humilis
CAVG310-24|Falklandius translation	45	BOLD:AFT6839	Coleoptera	Curculionidae	Cyclominae	Listroderini	Falklandius	Falklandius chilensis		Mean: 41.7
CAWE142-20|Listronotus translation	42	BOLD:ADS3950	Coleoptera	Curculionidae	Cyclominae	Listroderini	Listronotus	Listronotus oregonensis
CURSA071-20|Listroderes translation	38	BOLD:AEH0284	Coleoptera	Curculionidae	Cyclominae	Listroderini	Listroderes	Listroderes costirostris
AGIRI089-17|Sitophilus translation	40	BOLD:AAJ6887	Coleoptera	Curculionidae	Dryophthorinae	Rhynchophorini	Sitophilus	Sitophilus zeamais
AGIRI094-17|Odoiporus translation	40	BOLD:ACV9404	Coleoptera	Curculionidae	Dryophthorinae	Rhynchophorini	Odoiporus	Odoiporus longicollis
ASSCR5905-12|Cactophagus translation	38	BOLD:ACA1517	Coleoptera	Curculionidae	Dryophthorinae	Rhynchophorini	Cactophagus	Cactophagus annulatusAS5
ASSCR5921-12|Cactophagus translation	41	BOLD:ACA1668	Coleoptera	Curculionidae	Dryophthorinae	Rhynchophorini	Cactophagus	Cactophagus circumdatusAS1		Mean: 39.2
ASSCR5934-12|Cactophagus translation	40	BOLD:ACA1469	Coleoptera	Curculionidae	Dryophthorinae	Rhynchophorini	Cactophagus	Cactophagus duplocinctus
ASSCR5940-12|Cactophagus translation	37	BOLD:ACA1493	Coleoptera	Curculionidae	Dryophthorinae	Rhynchophorini	Cactophagus	Cactophagus fahraei
ASSCR5945-12|Cactophagus translation	39	BOLD:ACA1491	Coleoptera	Curculionidae	Dryophthorinae	Rhynchophorini	Cactophagus	Cactophagus mesomelas
AALCO019-16|Otiorhynchus translation	39	BOLD:ABA3194	Coleoptera	Curculionidae	Entiminae	Otiorhynchini	Otiorhynchus	Otiorhynchus nodosus
ASALC017-12|Polydrusus translation	35	BOLD:AAB8911	Coleoptera	Curculionidae	Entiminae	Polydrusini	Polydrusus	Polydrusus formosus		Mean: 37.2
ASCMT022-11|Exomias translation	36	BOLD:AAG5192	Coleoptera	Curculionidae	Entiminae	Sciaphilini	Exomias	Exomias pellucidus
ASCMT086-11|Pandeleteius translation	39	BOLD:AAU7322	Coleoptera	Curculionidae	Entiminae	Tanymecini	Pandeleteius	Pandeleteius hilaris
BARSM599-17|Brachypera translation	41	BOLD:ABA6345	Coleoptera	Curculionidae	Hyperinae	Hyperini	Brachypera	Brachypera zoilus
BBCCA1449-12|Coniatus translation	39	BOLD:ABW8764	Coleoptera	Curculionidae	Hyperinae	Hyperini	Coniatus
BBCCN120-10|Hypera translation	41	BOLD:AAP7014	Coleoptera	Curculionidae	Hyperinae	Hyperini	Hypera	Hypera nigrirostris		Mean: 40.8
CHIP105-12|Hypera translation	42	BOLD:AAN6027	Coleoptera	Curculionidae	Hyperinae	Hyperini	Hypera	Hypera diversipunctata
CJWBP139-15|Hypera translation	41	BOLD:AAN9744	Coleoptera	Curculionidae	Hyperinae	Hyperini	Hypera	Hypera postica
BBCCA1366-12|Lixinae translation	41	BOLD:ABW6771	Coleoptera	Curculionidae	Lixinae
BBCCN600-10|Larinus translation	42	BOLD:AAB6956	Coleoptera	Curculionidae	Lixinae	Lixini	Larinus	Larinus minutus
COLFA185-10|Larinus translation	42	BOLD:AAM1010	Coleoptera	Curculionidae	Lixinae	Lixini	Larinus	Larinus sturnus		Mean: 42.4
COLFF263-13|Rhinocyllus translation	45	BOLD:ACG0491	Coleoptera	Curculionidae	Lixinae	Lixini	Rhinocyllus	Rhinocyllus conicus
COLFF978-13|Bothynoderes translation	42	BOLD:ABW4521	Coleoptera	Curculionidae	Lixinae	Cleonini	Bothynoderes	Bothynoderes affinis
BARSM519-17|Magdalis translation	47	BOLD:ACR6001	Coleoptera	Curculionidae	Mesoptiliinae	Magdalidini	Magdalis	Magdalis gentilis
CJWBP020-15|Carcilia translation	44	BOLD:ACS6693	Coleoptera	Curculionidae	Mesoptiliinae	Carciliini	Carcilia	Carcilia tenuistriata		Mean: 45.5
CNCCF1519-12|Magdalis translation	45	BOLD:ACA3844	Coleoptera	Curculionidae	Mesoptiliinae	Magdalidini	Magdalis	Magdalis armicollis
CNPPD2454-12|Magdalis translation	46	BOLD:ACC7512	Coleoptera	Curculionidae	Mesoptiliinae	Magdalidini	Magdalis	Magdalis pandura
BARSB244-16|Conotrachelus translation	41	BOLD:ACA6067	Coleoptera	Curculionidae	Molytinae	Conotrachelini	Conotrachelus	Conotrachelus anaglypticus
BARSK208-16|Conotrachelus translation	40	BOLD:ABA6367	Coleoptera	Curculionidae	Molytinae	Conotrachelini	Conotrachelus	Conotrachelus nenuphar
BBCCA1371-12|Pachylobius translation	42	BOLD:AAG5216	Coleoptera	Curculionidae	Molytinae	Hylobiini	Pachylobius	Pachylobius picivorus		Mean: 42.2
BBCCA1392-12|Conotrachelus translation	41	BOLD:AAG5220	Coleoptera	Curculionidae	Molytinae	Conotrachelini	Conotrachelus	Conotrachelus naso
BBCCM075-10|Steremnius translation	47	BOLD:AAQ0034	Coleoptera	Curculionidae	Molytinae	Molytini	Steremnius	Steremnius carinatus
BBCCA4542-12|Platypodinae translation	45	BOLD:ABX4042	Coleoptera	Curculionidae	Platypodinae
BCIDY202-19|Euplatypus translation	44	BOLD:AAP8508	Coleoptera	Curculionidae	Platypodinae	Platypodini	Euplatypus	Euplatypus sp. 13YB		Mean: 44.3
BCIDY204-19|Tesserocerus translation	44	BOLD:ADV8503	Coleoptera	Curculionidae	Platypodinae	Tesserocerini	Tesserocerus	Tesserocerus sp. 5YB
ABBAT235-16|Dryocoetes translation	45	BOLD:AAF7066	Coleoptera	Curculionidae	Scolytinae	Dryocoetini	Dryocoetes	Dryocoetes autographus
ASALC366-13|Pseudopityophthorus translation	40	BOLD:ACA5990	Coleoptera	Curculionidae	Scolytinae	Corthylini	Pseudopityophthorus	Pseudopityophthorus minutissimus
ASALC437-13|Pityogenes translation	47	BOLD:ABW5076	Coleoptera	Curculionidae	Scolytinae	Ipini	Pityogenes	Pityogenes hopkinsi
ASCMT051-11|Hylesinus translation	47	BOLD:AAU7331	Coleoptera	Curculionidae	Scolytinae	Hylesinini	Hylesinus	Hylesinus aculeatus		Mean: 46.3
BBCCN621-10|Scolytus translation	45	BOLD:AAP7870	Coleoptera	Curculionidae	Scolytinae	Scolytini	Scolytus	Scolytus piceae
BBCCA3925-12|Xyleborinus translation	50	BOLD:AAB9577	Coleoptera	Curculionidae	Scolytinae	Xyleborini	Xyleborinus	Xyleborinus saxesenii
BBCCN390-10|Anisandrus translation	50	BOLD:AAD0158	Coleoptera	Curculionidae	Scolytinae	Xyleborini	Anisandrus	Anisandrus dispar
