## Supplementary material for "HAPLODIPLOIDY ACCELERATES MITOGENOME EVOLUTION IN INSECTS": Table S10

### Sheet: Sheet1
Family	Order	Haplodiploid				Family	Order	Diplodiplod				t-Test: Two-Sample Assuming Unequal Variances (Diplodiploid vs Haplodiploid)
Agaonidae	Hymenoptera	63				Machilidae	Archaeognatha	36
Andrenidae	Hymenoptera	68				Meinertellidae	Archaeognatha	29					Variable 1	Variable 2	HDvsDD
Aphelinidae	Hymenoptera	57				Blaberidae	Blattodea	37				Mean	68.6471	39.1215	1.75471
Apidae	Hymenoptera	68				Blattellidae	Blattodea	36				Variance	355.136	104.622
Argidae	Hymenoptera	55				Blattidae	Blattodea	35				Observations	85	428
Azotidae	Hymenoptera	60				Cryptocercidae	Blattodea	36				Hypothesized Mean Difference	0
Bethylidae	Hymenoptera	67				Ectobiidae	Blattodea	37				df	94
Braconidae	Hymenoptera	62				kalotermitidae	Blattodea	33				t Stat	14.0399
Cephidae	Hymenoptera	45				Pseudophyllodromiidae	Blattodea	37				P(T<=t) one-tail	0
Ceraphronidae	Hymenoptera	69				Rhinotermitidae	Blattodea	35				t Critical one-tail	1.66123
Chalcididae	Hymenoptera	61				Termitidae	Blattodea	35				P(T<=t) two-tail	0
Chrysididae	Hymenoptera	61				Aderidae	Coleoptera	35				t Critical two-tail	1.98552
Chyphotidae	Hymenoptera	65				Agyrtidae	Coleoptera	33
Cimbicidae	Hymenoptera	49				Anamorphidae	Coleoptera	53
Cleonymidae	Hymenoptera	66				Anthicidae	Coleoptera	36
Colletidae	Hymenoptera	64				Artematopodidae	Coleoptera	38
Cynipidae	Hymenoptera	59				Attelabidae	Coleoptera	34
Diapriidae	Hymenoptera	63				Biphyllidae	Coleoptera	31
Diprionidae	Hymenoptera	59				Bostrichidae	Coleoptera	35
Dryinidae	Hymenoptera	63				Brentidae	Coleoptera	40
Encyrtidae	Hymenoptera	56				Buprestidae	Coleoptera	31
Eucharitidae	Hymenoptera	65				Byrrhidae	Coleoptera	36
Eulophidae	Hymenoptera	63				Byturidae	Coleoptera	31
Eupelmidae	Hymenoptera	68				Cantharidae	Coleoptera	44
Eurytomidae	Hymenoptera	56				Carabidae	Coleoptera	28
Evaniidae	Hymenoptera	73				Cerambycidae	Coleoptera	35
Figitidae	Hymenoptera	59				Chrysomelidae	Coleoptera	41
Formicidae	Hymenoptera	65				Ciidae	Coleoptera	38
Halictidae	Hymenoptera	66				Cimberididae	Coleoptera	33
Heloridae	Hymenoptera	76				Cleridae	Coleoptera	35
Ichneumonidae	Hymenoptera	59				Coccinellidae	Coleoptera	44
Megachilidae	Hymenoptera	67				Corylophidae	Coleoptera	33
Megastigmidae	Hymenoptera	51				Cryptophagidae	Coleoptera	36
Mutillidae	Hymenoptera	76				Curculionidae	Coleoptera	40
Mymaridae	Hymenoptera	68				Cybocephalidae	Coleoptera	46
Mymarommatidae	Hymenoptera	75				Dermestidae	Coleoptera	42
Myrmosidae	Hymenoptera	76				Derodontidae	Coleoptera	31
Orussidae	Hymenoptera	59				Discolomatidae	Coleoptera	44
Pamphiliidae	Hymenoptera	45				Dytiscidae	Coleoptera	34
Pergidae	Hymenoptera	58				Elateridae	Coleoptera	37
Perilampidae	Hymenoptera	59				Elmidae	Coleoptera	38
Pirenidae	Hymenoptera	59				Endomychidae	Coleoptera	42
Platygastridae	Hymenoptera	57				Erotylidae	Coleoptera	41
Proctotrupidae	Hymenoptera	76				Eucnemidae	Coleoptera	36
Pteromalidae	Hymenoptera	62				Geotrupidae	Coleoptera	32
Sapygidae	Hymenoptera	67				Gyrinidae	Coleoptera	30
Scelionidae	Hymenoptera	61				Haliplidae	Coleoptera	33
Scoliidae	Hymenoptera	77				Helophoridae	Coleoptera	31
Sierolomorphidae	Hymenoptera	58				Heteroceridae	Coleoptera	35
Signiphoridae	Hymenoptera	64				Histeridae	Coleoptera	33
Siricidae	Hymenoptera	82				Hybosoridae	Coleoptera	32
Sparasionidae	Hymenoptera	54				Hydraenidae	Coleoptera	32
Stephanidae	Hymenoptera	56				Hydrophilidae	Coleoptera	33
Tenthredinidae	Hymenoptera	43				Kateretidae	Coleoptera	30
Thynnidae	Hymenoptera	62				Laemophloeidae	Coleoptera	39
Tiphiidae	Hymenoptera	57				Lampyridae	Coleoptera	42
Torymidae	Hymenoptera	59				Latridiidae	Coleoptera	38
Trichogrammatidae	Hymenoptera	60				Leiodidae	Coleoptera	31
Trigonalidae	Hymenoptera	66				Limnichidae	Coleoptera	31
Vespidae	Hymenoptera	64				Lucanidae	Coleoptera	34
Xiphydriidae	Hymenoptera	53				Lycidae	Coleoptera	39
Xyelidae	Hymenoptera	37				Lymexylidae	Coleoptera	36
Eriococcidae	Hemiptera	109				Melandryidae	Coleoptera	39
Kerriidae	Hemiptera	109				Meloidae	Coleoptera	36
Margarodidae	Hemiptera	109				Melyridae	Coleoptera	35
Monophlebidae	Hemiptera	112				Micromalthidae	Coleoptera	37
Pseudococcidae	Hemiptera	114				Monotomidae	Coleoptera	37
Putoidae	Hemiptera	117				Mordellidae	Coleoptera	38
Diaspididae	Hemiptera	117				Mycetophagidae	Coleoptera	35
Aclerdidae	Hemiptera	117				Mycteridae	Coleoptera	32
Coccidae	Hemiptera	118				Nitidulidae	Coleoptera	33
Ortheziidae	Hemiptera	120				Noteridae	Coleoptera	39
Aleyrodidae	Hemiptera	63				Oedemeridae	Coleoptera	31
Haematomyzidae	Psocodea	62				Passalidae	Coleoptera	39
Liposcelididae	Psocodea	87				Phalacridae	Coleoptera	31
Ricinidae	Psocodea	67				Phengodidae	Coleoptera	57
Philopteridae	Psocodea	69				Psephenidae	Coleoptera	31
Pediculidae	Psocodea	69				Ptiliidae	Coleoptera	37
Polyplacidae	Psocodea	80				Ptilodactylidae	Coleoptera	30
Cecidomyiidae	Diptera	54				Ptinidae	Coleoptera	31
Sciaridae	Diptera	39				Pyrochroidae	Coleoptera	41
Aeolothripidae	Thysanoptera	63				Ripiphoridae	Coleoptera	32
Heterothripidae	Thysanoptera	67				Salpingidae	Coleoptera	35
Phlaeothripidae	Thysanoptera	71				Scarabaeidae	Coleoptera	33
Thripidae	Thysanoptera	64				Scirtidae	Coleoptera	34
						Scraptiidae	Coleoptera	33
						Silphidae	Coleoptera	39
						Silvanidae	Coleoptera	43
						Staphylinidae	Coleoptera	35
						Tenebriondiae	Coleoptera	31
						Throscidae	Coleoptera	49
						Trachypachidae	Coleoptera	28
						Trogossitidae	Coleoptera	35
						Zopheridae	Coleoptera	37
						Anisolabididae	Dermaptera	30
						Forficulidae	Dermaptera	30
						Labiduridae	Dermaptera	30
						Spongiphoridae	Dermaptera	37
						Agromyzidae	Diptera	34
						Anisopodidae	Diptera	31
						Anthomyiidae	Diptera	32
						Apioceridae	Diptera	33
						Apsilocephalidae	Diptera	32
						Asilidae	Diptera	31
						Asteiidae	Diptera	35
						Aulacigastridae	Diptera	37
						Bibionidae	Diptera	37
						Bombyliidae	Diptera	34
						Calliphoridae	Diptera	30
						Canacidae	Diptera	34
						Ceratopogonidae	Diptera	36
						Chamaemyiidae	Diptera	32
						Chaoboridae	Diptera	34
						Chironomidae	Diptera	32
						Chloropidae	Diptera	32
						Chyromyidae	Diptera	33
						Clusiidae	Diptera	37
						Conopidae	Diptera	33
						Coretherellidae	Diptera	33
						Culicidae	Diptera	37
						Diadocidiidae	Diptera	38
						Diastatidae	Diptera	31
						Diopsidae	Diptera	32
						Ditomyiidae	Diptera	43
						Dixidae	Diptera	31
						Dolichopodidae	Diptera	37
						Drosophilidae	Diptera	33
						Dryomyzidae	Diptera	33
						Empididae	Diptera	36
						Ephydridae	Diptera	31
						Fanniidae	Diptera	32
						Heleomyzidae	Diptera	31
						Hybotidae	Diptera	30
						Iteaphilidae	Diptera	31
						Keroplatidae	Diptera	33
						Lauxaniidae	Diptera	32
						Limoniidae	Diptera	34
						Lonchaeidae	Diptera	32
						Lonchopteridae	Diptera	34
						Mesembrinellidae	Diptera	36
						Micropezidae	Diptera	33
						Milichiidae	Diptera	32
						Muscidae	Diptera	31
						Mycetophilidae	Diptera	34
						Mydidae	Diptera	34
						Opetiidae	Diptera	39
						Opomyzidae	Diptera	32
						Pallopteridae	Diptera	31
						Periscelididae	Diptera	33
						Phoridae	Diptera	38
						Piophilidae	Diptera	33
						Pipunculidae	Diptera	41
						Platystomatidae	Diptera	34
						Polleniidae	Diptera	31
						Pseudopomyzidae	Diptera	32
						Psilidae	Diptera	33
						Psychodidae	Diptera	33
						Pyrgotidae	Diptera	39
						Rhagionidae	Diptera	34
						Richardiidae	Diptera	32
						Sarcophagidae	Diptera	32
						Scanthophagidae	Diptera	33
						Scatopsidae	Diptera	37
						Scenopinidae	Diptera	31
						Sciomyzidae	Diptera	34
						Sepsidae	Diptera	33
						Simuliiidae	Diptera	32
						Somatiidae	Diptera	32
						Sphaeroceridae	Diptera	32
						Stratiomyidae	Diptera	36
						Syringogastridae	Diptera	35
						Syrphidae	Diptera	35
						Tabanidae	Diptera	33
						Tachinidae	Diptera	36
						Tephritidae	Diptera	45
						Therevidae	Diptera	30
						Tipulidae	Diptera	32
						Trichoceridae	Diptera	30
						Ulidiidae	Diptera	30
						Anisembiidae	Embioptera	54
						Embiidae	Embioptera	55
						Oligotomidae	Embioptera	62
						Ameletidae	Ephemeroptera	28
						Baetidae	Ephemeroptera	32
						Caenidae	Ephemeroptera	32
						Ephemerellidae	Ephemeroptera	30
						Ephemeridae	Ephemeroptera	32
						Heptageniidae	Ephemeroptera	27
						Isonychiidae	Ephemeroptera	27
						Leptohyphidae	Ephemeroptera	33
						Leptophlebiidae	Ephemeroptera	31
						Palingeniidae	Ephemeroptera	30
						Siphlonuridae	Ephemeroptera	28
						Cicadidae	Hemiptera	37
						Cicadellidae	Hemiptera	39
						Aphrophoridae	Hemiptera	39
						Clastopteridae	Hemiptera	42
						Cercopidae	Hemiptera	44
						Aetalionidae	Hemiptera	53
						Membracidae	Hemiptera	59
						Achilidae	Hemiptera	48
						Delphacidae	Hemiptera	48
						Fulgoridae	Hemiptera	50
						Tropiduchidae	Hemiptera	50
						Cixiidae	Hemiptera	50
						Dictyopharidae	Hemiptera	52
						Flatidae	Hemiptera	54
						Ricaniidae	Hemiptera	58
						Acanaloniidae	Hemiptera	58
						Caliscelidae	Hemiptera	58
						Meenoplidae	Hemiptera	58
						Nogodinidae	Hemiptera	59
						Achilixiidae	Hemiptera	59
						Lophopidae	Hemiptera	61
						Issidae	Hemiptera	61
						Derbidae	Hemiptera	62
						Kinnaridae	Hemiptera	65
						Corixidae	Hemiptera	31
						Notonectidae	Hemiptera	31
						Pleidae	Hemiptera	32
						Belostomatidae	Hemiptera	33
						Rhopalidae	Hemiptera	34
						Naucoridae	Hemiptera	36
						Saldidae	Hemiptera	36
						Tingidae	Hemiptera	36
						Pentatomidae	Hemiptera	37
						Oxycarenidae	Hemiptera	37
						Coreidae	Hemiptera	37
						Scutelleridae	Hemiptera	37
						Aradidae	Hemiptera	37
						Cydnidae	Hemiptera	38
						Anthocoridae	Hemiptera	38
						Gelastocoridae	Hemiptera	38
						Pachygronthidae	Hemiptera	38
						Pyrrhocoridae	Hemiptera	38
						Nabidae	Hemiptera	40
						Canopidae	Hemiptera	40
						Alydidae	Hemiptera	41
						Acanthosomatidae	Hemiptera	41
						Colobathristidae	Hemiptera	41
						Geocoridae	Hemiptera	41
						Gerridae	Hemiptera	42
						Berytidae	Hemiptera	42
						Rhyparochromidae	Hemiptera	42
						Cymidae	Hemiptera	42
						Largidae	Hemiptera	42
						Plataspidae	Hemiptera	42
						Ceratocombidae	Hemiptera	43
						Reduviidae	Hemiptera	44
						Veliidae	Hemiptera	44
						Lygaeidae	Hemiptera	46
						Microphysidae	Hemiptera	48
						Miridae	Hemiptera	48
						Cimicidae	Hemiptera	49
						Schizopteridae	Hemiptera	52
						Triozidae	Hemiptera	58
						Psyllidae	Hemiptera	59
						Aphalaridae	Hemiptera	60
						Calophyidae	Hemiptera	60
						Liviidae	Hemiptera	60
						Aphididae	Hemiptera	64
						Adelgidae	Hemiptera	66
						Phylloxeridae	Hemiptera	64
						Adelidae	Lepidoptera	39
						Argyresthiidae	Lepidoptera	34
						Autostichidae	Lepidoptera	38
						Batrachedridae	Lepidoptera	40
						Bedelliidae	Lepidoptera	40
						Blastobasidae	Lepidoptera	36
						Bucculatricidae	Lepidoptera	38
						Choreutidae	Lepidoptera	32
						Coleophoridae	Lepidoptera	37
						Cosmopterigidae	Lepidoptera	37
						Crambidae	Lepidoptera	36
						Depressariidae	Lepidoptera	36
						Drepanidae	Lepidoptera	38
						Dryadaulidae	Lepidoptera	49
						Elachistidae	Lepidoptera	38
						Erebidae	Lepidoptera	37
						Eriocraniidae	Lepidoptera	34
						Galacticidae	Lepidoptera	41
						Gelechiidae	Lepidoptera	37
						Geometridae	Lepidoptera	38
						Glyphipterigidae	Lepidoptera	39
						Gracillariidae	Lepidoptera	47
						Heliozelidae	Lepidoptera	41
						Hepialidae	Lepidoptera	34
						Hesperiidae	Lepidoptera	39
						Immidae	Lepidoptera	38
						Incurvariidae	Lepidoptera	40
						Lasiocampidae	Lepidoptera	36
						Lecithoceridae	Lepidoptera	38
						Limacodidae	Lepidoptera	40
						Lycaenidae	Lepidoptera	41
						Lyonetiidae	Lepidoptera	35
						Lypusidae	Lepidoptera	38
						Mimallonidae	Lepidoptera	39
						Momphidae	Lepidoptera	36
						Nepticulidae	Lepidoptera	36
						Noctuidae	Lepidoptera	38
						Nolidae	Lepidoptera	38
						Notodontidae	Lepidoptera	38
						Nymphalidae	Lepidoptera	40
						Oecophoridae	Lepidoptera	37
						Opostegidae	Lepidoptera	35
						Papilionidae	Lepidoptera	41
						Pieridae	Lepidoptera	38
						Plutellidae	Lepidoptera	34
						Psychidae	Lepidoptera	42
						Pterolonchidae	Lepidoptera	35
						Pterophoridae	Lepidoptera	40
						Pyralidae	Lepidoptera	40
						Riodinidae	Lepidoptera	40
						Scythrididae	Lepidoptera	40
						Sphingidae	Lepidoptera	37
						Stathmopodidae	Lepidoptera	40
						Tineidae	Lepidoptera	40
						Tischeriidae	Lepidoptera	35
						Tortricidae	Lepidoptera	36
						Yponomeutidae	Lepidoptera	34
						Ypsolophidae	Lepidoptera	32
						Zygaenidae	Lepidoptera	39
						Eremiaphilidae	Mantodea	41
						Hymenopodidae	Mantodea	43
						Mantidae	Mantodea	41
						Thespidae	Mantodea	49
						Bittacidae	Mecoptera	30
						Boreidae	Mecoptera	36
						Panorpodidae	Mecoptera	28
						Corydalidae	Megaloptera	26
						Sialidae	Megaloptera	27
						Chrysopidae	Neuroptera	30
						Coniopterygidae	Neuroptera	32
						Hemerobiidae	Neuroptera	30
						Mantispidae	Neuroptera	32
						Myrmeleonitidae	Neuroptera	30
						Aeshnidae	Odonata	35
						Calopterygidae	Odonata	38
						Chlorocyphidae	Odonata	38
						Coenagrionidae	Odonata	36
						Cordulegastridae	Odonata	31
						Corduliidae	Odonata	36
						Gomphidae	Odonata	33
						Lestidae	Odonata	34
						Libellulidae	Odonata	35
						Platycnemididae	Odonata	40
						Platystictidae	Odonata	35
						Acrididae	Orthoptera	40
						Anostostomatidae	Orthoptera	33
						Gryllidae	Orthoptera	39
						Mogoplistidae	Orthoptera	40
						Oecanthidae	Orthoptera	38
						Pyrgomorphidae	Orthoptera	43
						Rhaphidophoridae	Orthoptera	33
						Ripipterygidae	Orthoptera	43
						Romaleidae	Orthoptera	44
						Stenopelmatidae	Orthoptera	33
						Tettigoniidae	Orthoptera	34
						Trigonidiidae	Orthoptera	34
						Diapheromeridae	Phasmatodea	53
						Heteropterygidae	Phasmatodea	55
						Lonchodidae	Phasmatodea	54
						Phasmatidae	Phasmatodea	52
						Phyllidae	Phasmatodea	53
						Pseudophasmatidae	Phasmatodea	58
						Capniidae	Plecoptera	30
						Chloroperlidae	Plecoptera	28
						Gripopterygidae	Plecoptera	25
						Leuctridae	Plecoptera	29
						Nemouridae	Plecoptera	30
						Perlidae	Plecoptera	29
						Perlodidae	Plecoptera	28
						Pteronarcyidae	Plecoptera	28
						Taeniopterygidae	Plecoptera	31
						Ectopsocidae	Psocodea	34
						Myopsocidae	Psocodea	35
						Philotarsidae	Psocodea	38
						Peripsocidae	Psocodea	39
						Stenopsocidae	Psocodea	39
						Lachesillidae	Psocodea	40
						Amphipsocidae	Psocodea	40
						Caeciliusidae	Psocodea	40
						Epipsocidae	Psocodea	40
						Archipsocidae	Psocodea	41
						Dasydemellidae	Psocodea	41
						Pseudocaeciliidae	Psocodea	41
						Elipsocidae	Psocodea	42
						Psocidae	Psocodea	43
						Lepidopsocidae	Psocodea	46
						Trogiidae	Psocodea	48
						Inocellidae	Raphidioptera	27
						Raphidiidae	Raphidioptera	30
						Ceratophyllidae	Siphonaptera	29
						Ctenophthalmidae	Siphonaptera	32
						Leptopsyllidae	Siphonaptera	30
						Pulicidae	Siphonaptera	35
						Corioxenidae	Strepsiptera	93
						Elenchidae	Strepsiptera	93
						Halictophagidae	Strepsiptera	89
						Lychnocolacidae	Strepsiptera	92
						Mengenillidae	Strepsiptera	87
						Stylopidae	Strepsiptera	86
						Xenidae	Strepsiptera	81
						Apataniidae	Trichoptera	43
						Brachycentridae	Trichoptera	44
						Calamoceratidae	Trichoptera	40
						Conoesucidae	Trichoptera	40
						Ecnomidae	Trichoptera	62
						Glossosomatidae	Trichoptera	36
						Goeridae	Trichoptera	47
						Helicopsychidae	Trichoptera	47
						Hydrobiosidae	Trichoptera	42
						Hydropsychidae	Trichoptera	56
						Hydroptilidae	Trichoptera	49
						Lepidostomatidae	Trichoptera	46
						Leptoceridae	Trichoptera	46
						Limnephilidae	Trichoptera	46
						Odontoceridae	Trichoptera	41
						Philopotamidae	Trichoptera	55
						Phryganeidae	Trichoptera	46
						Polycentropodidae	Trichoptera	61
						Psychomyiidae	Trichoptera	57
						Rhyacophilidae	Trichoptera	36
						Sericostomatidae	Trichoptera	38
						Xiphocentronidae	Trichoptera	57
						Zorotypidae	Zoraptera	44
						Lepismatidae	Zygentoma	26
						Nicoletiidae	Zygentoma	40
