## Supplementary material for "HAPLODIPLOIDY ACCELERATES MITOGENOME EVOLUTION IN INSECTS": Table S11

### Sheet: Sheet1
Hymenoptera
	Insertions
		Family	Mitochondrial compartment	Loop number	Amino acid number in consensus	Amino acid
		Ceraphronidae	Intermembrane space	Loop 1-2	28	Proline
	Deletions
		Orussidae	Intermembrane space	Loop 3-4	121	Isoleucine
		Platygastridae	Mitochondrial matrix	Loop 4-5	158, 159	Serine, Asparagine
		Megastigmidae	Mitochondrial matrix	Loop 4-5	159, 160	Asparagine, Glycine
		Signiphoridae	Mitochondrial matrix	Loop 4-5	159, 160	Asparagine, Glycine
		Azotidae	Mitochondrial matrix	Loop 4-5	159, 160	Asparagine, Glycine
		Agaonidae	Mitochondrial matrix	Loop 4-5	159, 160	Asparagine, Glycine
		Eucharitidae	Mitochondrial matrix	Loop 4-5	159, 160	Asparagine, Glycine
		Eulophidae	Mitochondrial matrix	Loop 4-5	159, 160	Asparagine, Glycine
Thysanoptera	Insertions
		Aeolothripidae	Intermembrane space	Loop 1-2	31	Valine
		Thripidae	Intermembrane space	Loop 1-2	31
		Heterothripidae	Intermembrane space	Loop 1-2	31
	Deletions
		Aeolothripidae	Intermembrane space	Loop 3-4	120	Asparagine
		Heterothripidae	Intermembrane space	Loop 3-4	102, 120	Methionine, Asparagine
		Thripidae	Intermembrane space	Loop 3-4	102, 120	Methionine, Asparagine
		Phlaeothripidae	Intermembrane space, Mitochondrial matrix	Loop 3-4, Loop 4-5	120, 122, 159, 160	Asparagine, Alanine, Asparagine, Glycine
Psocodea	Deletions
		Liposcelididae	Intermembrane space	Loop 1-2	36	Glutamine
		Philopteridae	Intermembrane space, Mitochondrial matrix	Loop 3-4, Loop 4-5	120, 156	Isoleucine, Arginine
		Ricinidae	Mitochondrial matrix	Loop 4-5	156	Arginine
		Polyplacidae	Mitochondrial matrix	Loop 4-5	156, 158	Arginine, Asparagine
Hemiptera	Deletions
		Eriococcidae	Intermembrane space	Loop 3-4	118, 119, 120	Serine, Asparagine, Isoleucine
		Kerridae	Intermembrane space	Loop 3-4	118, 119, 120	Serine, Asparagine, Isoleucine
		Psudococcidae	Intermembrane space	Loop 3-4	118, 119, 120	Serine, Asparagine, Isoleucine
		Putoidae	Intermembrane space	Loop 3-4	118, 119, 120	Serine, Asparagine, Isoleucine
		Ortheziidae	Intermembrane space	Loop 3-4	118, 119, 120	Serine, Asparagine, Isoleucine
		Aclerdidae	Intermembrane space	Loop 3-4	118, 119, 120	Serine, Asparagine, Isoleucine
		Diaspididae	Intermembrane space	Loop 3-4	118, 119, 120	Serine, Asparagine, Isoleucine
		Coccidae	Intermembrane space	Loop 3-4	118, 119, 120	Serine, Asparagine, Isoleucine
		Margarodidae	Intermembrane space	Loop 3-4	118, 119, 120, 125	Serine, Asparagine, Isoleucine, Alanine
		Monophlebidae	Intermembrane space	Loop 3-4	118, 119, 120, 125	Serine, Asparagine, Isoleucine, Alanine
Strepsiptera	Insertions
		Corioxenidae	Intermembrane space	Loop 1-2	27	Phenylalanine
	Deletions
		Corioxenidae	Mitochondrial matrix	Loop 4-5	157, 158	Arginine, Serine
		Mengenillidae	Mitochondrial matrix	Loop 4-5	158	Serine
		Elenchidae	Mitochondrial matrix	Loop 4-5	102, 157, 158	Methionine, Arginine, Serine
		Lychnocolacidae	Mitochondrial matrix	Loop 4-5	157, 158	Arginine, Serine
		Halictophagidae	Mitochondrial matrix	Loop 4-5	157, 158	Arginine, Serine
		Stylopidae	Mitochondrial matrix	Loop 4-5	104, 157, 158	Glutamic acid, Arginine, Serine
		Xenidae	Mitochondrial matrix	Loop 4-5	157, 158	Arginine, Serine
